# Blocking Minor Intron Splicing Disrupts DNA Repair and Overcomes Therapy Resistance in Prostate and Breast Cancer

**DOI:** 10.64898/2025.12.10.693392

**Authors:** Anke Augspach, Paola Francica, Kaitlin Girardini, Muriel Jaquet, Marika Lehner, Antonio Rodriguez-Calero, Charlotte Komarek, Martín González-Fernández, Hannah L. Williams, Xiaoyue Deng, Lea Lingg, Cristina Zivko, Vera Fuchs, Seynabou Diop, Sina Maletti, Simone de Brot, Alexander Ewe, Elena Perugini, Nigel B. Jamieson, Yoana Doncheva, Claire Kennedy Dietrich, Phillip Thienger, Dilara Akhoundova, Andrej Benjak, Achim Aigner, Rahul Kanadia, Sven Rottenberg, Mark A. Rubin

## Abstract

The minor spliceosome (MiS) is a specialized RNA-processing machinery upregulated in cancer, promoting oncogene expression. We uncovered an adaptive resistance mechanism driven by secretion of extracellular vesicles enriched in U6atac snRNA, which amplifies MiS activity and promotes therapy resistance. Here, we show that U6atac snRNA, a crucial MiS component, reverses this process when depleted, revealing it as a druggable vulnerability in therapy-resistant prostate and breast cancers. U6atac knockdown triggers R-loop–mediated DNA damage while impairing repair by downregulating key DNA repair factors, disabling both homologous recombination and non-homologous end joining. This dual effect sensitizes prostate and breast tumors to PARP inhibitors, cisplatin, and radiation, independent of BRCA status. Across multiple *in vitro* and *in vivo* models, MiS targeting demonstrates tumor-selective activity with minimal toxicity. These findings position U6atac as a central regulator of genome stability and establish MiS targeting as a promising approach to potentiate genotoxic therapy and overcome resistance.

**Statement of significance:** U6atac, a minor spliceosome component, is a crucial regulator of genome stability in cancer. Its knockdown triggers R-loop–driven DNA damage, downregulates DNA repair genes, and sensitizes tumors to DNA-damaging therapies while simultaneously blocking resistance mechanisms. Thus, minor spliceosome knockdown is a tumour-selective and broadly applicable therapeutic strategy.
