## Supplementary material for "Blocking Minor Intron Splicing Disrupts DNA Repair and Overcomes Therapy Resistance in Prostate and Breast Cancer": Sup Table 1

### Sheet: Upregulated_MIGs
MIGs upregulated in U6atac high tumors depicted in Supplemental Figure 3A
baseMean	log2FoldChange	lfcSE	stat	pvalue	padj	negLog10Pvalue	highlight	color_group	Gene	Regulation
86.7769	0.786867	0.215876	3.64499	0.000267406	0.0021729	3.57283	MIGs	MIGs Significant	ARPC5	Upregulated
34.2035	0.511664	0.215251	2.37706	0.0174513	0.0467993	1.75817	MIGs	MIGs Significant	XPO7	Upregulated
69.9092	0.562293	0.267317	2.10347	0.0354247	0.0808577	1.45069	MIGs	MIGs Significant	MIOS	Upregulated
21.0717	0.691167	0.253855	2.72269	0.00647531	0.0220001	2.18874	MIGs	MIGs Significant	TMEM150C	Upregulated
33.1432	0.414256	0.174533	2.37351	0.0176199	0.0471919	1.754	MIGs	MIGs Significant	E2F4	Upregulated
23.4547	0.839586	0.230406	3.64394	0.000268501	0.00217822	3.57105	MIGs	MIGs Significant	ZDHHC14	Upregulated
207.521	0.68018	0.203738	3.3385	0.000842327	0.00493178	3.07452	MIGs	MIGs Significant	PFDN5	Upregulated
49.5888	0.809439	0.208341	3.88517	0.000102259	0.00108342	3.9903	MIGs	MIGs Significant	VPS25	Upregulated
44.1328	0.440773	0.149517	2.94797	0.00319866	0.0130785	2.49503	MIGs	MIGs Significant	CUL4A	Upregulated
100.423	0.879429	0.268406	3.27649	0.00105105	0.00577808	2.97837	MIGs	MIGs Significant	ESRP1	Upregulated
138.808	0.828758	0.183716	4.51109	6.44948e-06	0.000153773	5.19048	MIGs	MIGs Significant	TMEM258	Upregulated
33.3499	0.592138	0.165015	3.58838	0.000332743	0.00255536	3.47789	MIGs	MIGs Significant	TMEM80	Upregulated
27.8646	0.750974	0.245734	3.05605	0.00224277	0.0100647	2.64922	MIGs	MIGs Significant	GARNL3	Upregulated
67.5717	0.968441	0.28186	3.4359	0.000590595	0.0037977	3.22871	MIGs	MIGs Significant	TUSC3	Upregulated
71.5226	1.79703	0.240276	7.47899	7.48934e-14	1.29372e-10	13.1256	MIGs	MIGs Significant	MAGT1	Upregulated
29.6933	0.540378	0.18424	2.93302	0.00335685	0.0135357	2.47407	MIGs	MIGs Significant	HDHD5	Upregulated
72.804	0.581118	0.164211	3.53884	0.000401884	0.00291341	3.3959	MIGs	MIGs Significant	AP1M2	Upregulated
55.0904	0.786115	0.233793	3.36244	0.000772574	0.00463108	3.11206	MIGs	MIGs Significant	RAB6A	Upregulated
37.1618	0.466263	0.23749	1.96329	0.0496122	0.104887	1.30441	MIGs	MIGs Significant	EML4	Upregulated
36.208	0.487318	0.175119	2.78279	0.0053894	0.0191812	2.26846	MIGs	MIGs Significant	BABAM1	Upregulated
21.6628	0.446101	0.201421	2.21477	0.026776	0.0649462	1.57225	MIGs	MIGs Significant	WDFY2	Upregulated
55.9156	0.820122	0.205292	3.9949	6.47213e-05	0.000789818	4.18895	MIGs	MIGs Significant	MAPK9	Upregulated
19.228	0.35653	0.168327	2.11808	0.0341686	0.078586	1.46637	MIGs	MIGs Significant	RABGGTA	Upregulated
26.256	0.432413	0.178091	2.42805	0.0151803	0.0419982	1.81872	MIGs	MIGs Significant	NUP107	Upregulated
58.4223	0.48224	0.224564	2.14745	0.0317572	0.0742986	1.49816	MIGs	MIGs Significant	LAGE3	Upregulated
28.8123	0.872976	0.205574	4.24652	2.17113e-05	0.000377417	4.66331	MIGs	MIGs Significant	DIAPH1	Upregulated
36.1104	0.415592	0.154294	2.69351	0.0070705	0.0235377	2.15055	MIGs	MIGs Significant	SPCS2	Upregulated
31.7021	0.998746	0.23316	4.28352	1.8396e-05	0.000334051	4.73528	MIGs	MIGs Significant	NUP155	Upregulated
69.1105	0.324601	0.162491	1.99765	0.0457542	0.0984975	1.33957	MIGs	MIGs Significant	UFD1	Upregulated
170.198	0.891363	0.234493	3.80123	0.000143977	0.0013834	3.84171	MIGs	MIGs Significant	EIF3K	Upregulated
21.7349	0.415748	0.193868	2.14449	0.0319938	0.0746873	1.49493	MIGs	MIGs Significant	CCDC43	Upregulated
135.844	0.683984	0.22717	3.01089	0.00260481	0.0112183	2.58422	MIGs	MIGs Significant	FKBP3	Upregulated
32.8038	0.655577	0.192717	3.40176	0.000669532	0.00416467	3.17423	MIGs	MIGs Significant	DCTN6	Upregulated
29.3719	0.629111	0.161815	3.88784	0.00010114	0.00107694	3.99508	MIGs	MIGs Significant	RABL2B	Upregulated
41.4685	0.82463	0.228433	3.60994	0.000306271	0.00240961	3.51389	MIGs	MIGs Significant	MYO10	Upregulated
25.6351	0.749111	0.204956	3.65498	0.000257206	0.00211899	3.58972	MIGs	MIGs Significant	MED23	Upregulated
22.5206	0.400025	0.18049	2.21632	0.0266696	0.0647198	1.57398	MIGs	MIGs Significant	PDE6D	Upregulated
26.8109	0.787079	0.228814	3.43982	0.000582097	0.00376261	3.235	MIGs	MIGs Significant	IFT122	Upregulated
33.2109	0.684716	0.195506	3.50227	0.00046131	0.00320725	3.33601	MIGs	MIGs Significant	MYCBP	Upregulated
32.8299	0.459329	0.172732	2.6592	0.00783275	0.0254256	2.10609	MIGs	MIGs Significant	PPIL4	Upregulated
28.4302	0.71757	0.191645	3.74426	0.000180926	0.00163372	3.7425	MIGs	MIGs Significant	THOC2	Upregulated
34.9418	0.780992	0.198986	3.92487	8.67778e-05	0.000972095	4.06159	MIGs	MIGs Significant	CHD1L	Upregulated
91.0447	0.766837	0.205583	3.73006	0.000191436	0.00170757	3.71798	MIGs	MIGs Significant	EIF3I	Upregulated
24.9723	0.412321	0.201032	2.05103	0.0402645	0.0890145	1.39508	MIGs	MIGs Significant	NAPG	Upregulated
87.7864	0.70355	0.209846	3.3527	0.000800271	0.0047473	3.09676	MIGs	MIGs Significant	HNRNPM	Upregulated
34.116	0.436293	0.184406	2.36594	0.0179841	0.0479255	1.74511	MIGs	MIGs Significant	CLCN7	Upregulated
22.6823	0.625525	0.197368	3.16933	0.00152789	0.0075954	2.81591	MIGs	MIGs Significant	EXOSC5	Upregulated
67.2466	0.462218	0.229745	2.01187	0.0442336	0.0958351	1.35425	MIGs	MIGs Significant	DYNC1LI2	Upregulated
31.0726	0.416772	0.154721	2.6937	0.00706647	0.023532	2.1508	MIGs	MIGs Significant	BRF1	Upregulated
95.9021	1.30082	0.215791	6.02813	1.65865e-09	4.56253e-07	8.78024	MIGs	MIGs Significant	TCP1	Upregulated
25.3349	0.701991	0.265871	2.64034	0.00828226	0.0265082	2.08185	MIGs	MIGs Significant	DOCK4	Upregulated
65.9096	0.403383	0.18836	2.14156	0.0322293	0.0750838	1.49175	MIGs	MIGs Significant	SSR3	Upregulated
39.4202	0.856661	0.236943	3.61547	0.000299809	0.00237386	3.52316	MIGs	MIGs Significant	DIAPH2	Upregulated
60.1363	0.999304	0.300817	3.32197	0.000893836	0.00517623	3.04874	MIGs	MIGs Significant	POLR2K	Upregulated
30.5771	0.717714	0.16011	4.48262	7.37312e-06	0.000169799	5.13235	MIGs	MIGs Significant	UBR3	Upregulated
60.0018	0.700627	0.184244	3.80272	0.000143117	0.00138046	3.84431	MIGs	MIGs Significant	HSBP1	Upregulated
23.3194	0.430929	0.193392	2.22826	0.0258632	0.06328	1.58732	MIGs	MIGs Significant	ATG9B	Upregulated
36.3615	0.748214	0.241242	3.10151	0.00192539	0.00900211	2.71548	MIGs	MIGs Significant	OCRL	Upregulated
21.145	0.362318	0.171919	2.1075	0.0350747	0.0801784	1.45501	MIGs	MIGs Significant	HIP1R	Upregulated
41.6518	0.478917	0.149618	3.20093	0.00136987	0.00701414	2.86332	MIGs	MIGs Significant	TMEM33	Upregulated
34.5614	0.741633	0.188833	3.92745	8.58514e-05	0.000965357	4.06625	MIGs	MIGs Significant	STX8	Upregulated
48.8314	0.322921	0.155996	2.07006	0.0384469	0.085904	1.41514	MIGs	MIGs Significant	ARPC5L	Upregulated
29.9587	0.596851	0.169975	3.51141	0.000445742	0.003132	3.35092	MIGs	MIGs Significant	TM9SF1	Upregulated
56.1982	0.552424	0.157951	3.49745	0.000469732	0.00325591	3.32815	MIGs	MIGs Significant	VPS35	Upregulated
99.6058	0.431978	0.161751	2.67063	0.00757082	0.0247757	2.12086	MIGs	MIGs Significant	SSR2	Upregulated
45.5989	0.405151	0.198497	2.04109	0.041242	0.0906225	1.38466	MIGs	MIGs Significant	ATP6V1A	Upregulated
84.1087	0.713386	0.199274	3.57993	0.000343688	0.00261266	3.46384	MIGs	MIGs Significant	DDB1	Upregulated
43.5203	0.941062	0.182273	5.16292	2.43132e-07	1.54337e-05	6.61416	MIGs	MIGs Significant	CIAO2B	Upregulated
28.9035	0.771299	0.184215	4.18695	2.82725e-05	0.000449636	4.54864	MIGs	MIGs Significant	NOP2	Upregulated
44.3622	2.31429	0.536713	4.31197	1.61804e-05	0.000303847	4.79101	MIGs	MIGs Significant	STXBP5L	Upregulated
42.6532	0.51041	0.172321	2.96197	0.00305674	0.0126568	2.51474	MIGs	MIGs Significant	SBNO1	Upregulated
37.5134	0.437992	0.196697	2.22674	0.0259649	0.0634726	1.58561	MIGs	MIGs Significant	LSM5	Upregulated
40.9966	0.345919	0.175942	1.9661	0.0492868	0.104378	1.30727	MIGs	MIGs Significant	IPO5	Upregulated
47.4249	1.0194	0.240286	4.24244	2.21107e-05	0.000381454	4.6554	MIGs	MIGs Significant	ARAF	Upregulated
70.8919	0.506816	0.218016	2.32467	0.0200895	0.0521423	1.69703	MIGs	MIGs Significant	UBE2H	Upregulated
13.7814	0.547186	0.179498	3.04842	0.0023005	0.0102525	2.63818	MIGs	MIGs Significant	CEP170	Upregulated
16.3938	0.53524	0.22816	2.3459	0.0189813	0.0499111	1.72167	MIGs	MIGs Significant	MTBP	Upregulated
222.384	0.937556	0.206412	4.54216	5.5681e-06	0.000140184	5.25429	MIGs	MIGs Significant	MYH9	Upregulated
106.879	1.101	0.329324	3.34321	0.000828162	0.00487382	3.08188	MIGs	MIGs Significant	SMS	Upregulated
61.3113	0.519276	0.184515	2.81427	0.00488885	0.0178469	2.31079	MIGs	MIGs Significant	IK	Upregulated
41.6147	0.90275	0.231804	3.89446	9.84185e-05	0.00105922	4.00692	MIGs	MIGs Significant	MED14	Upregulated
32.5452	0.557068	0.258046	2.15879	0.0308661	0.0726499	1.51052	MIGs	MIGs Significant	SMYD2	Upregulated
52.6522	0.446041	0.1846	2.41625	0.0156812	0.043046	1.80462	MIGs	MIGs Significant	TAF2	Upregulated
24.5974	0.81646	0.223486	3.6533	0.000258892	0.00212816	3.58688	MIGs	MIGs Significant	PALLD	Upregulated
34.1493	0.564955	0.163268	3.46029	0.000539598	0.00355914	3.26793	MIGs	MIGs Significant	EDC4	Upregulated
35.5137	1.08779	0.239396	4.54388	5.5227e-06	0.000139752	5.25785	MIGs	MIGs Significant	MAPK10	Upregulated
22.8936	0.833898	0.1767	4.71928	2.36684e-06	7.66812e-05	5.62583	MIGs	MIGs Significant	LLGL1	Upregulated
20.6085	0.629976	0.207601	3.03455	0.00240896	0.0105866	2.61817	MIGs	MIGs Significant	ALG8	Upregulated
28.1378	0.351581	0.174938	2.00975	0.0444573	0.0961935	1.35206	MIGs	MIGs Significant	INTS7	Upregulated
40.586	0.329071	0.162496	2.0251	0.042857	0.093425	1.36798	MIGs	MIGs Significant	HNRNPLL	Upregulated
39.2607	0.361756	0.17324	2.08819	0.0367811	0.0830441	1.43437	MIGs	MIGs Significant	SLC12A7	Upregulated
44.8824	0.657426	0.17094	3.84594	0.000120091	0.0012193	3.92049	MIGs	MIGs Significant	TNPO1	Upregulated
20.4156	0.561544	0.228018	2.46272	0.0137888	0.0389984	1.86047	MIGs	MIGs Significant	ELP3	Upregulated
44.452	1.04016	0.475455	2.18771	0.0286905	0.0686525	1.54226	MIGs	MIGs Significant	CACNA1H	Upregulated
37.0765	0.663838	0.207376	3.20114	0.00136887	0.00701143	2.86364	MIGs	MIGs Significant	ATG3	Upregulated
92.5162	0.745152	0.215953	3.45053	0.000559495	0.00363952	3.2522	MIGs	MIGs Significant	SNRPE	Upregulated
49.4208	0.364519	0.141263	2.58044	0.00986755	0.0303149	2.00579	MIGs	MIGs Significant	CUL1	Upregulated
54.6801	0.983044	0.251055	3.91566	9.01588e-05	0.000994962	4.04499	MIGs	MIGs Significant	ACTL6A	Upregulated
41.7161	0.445082	0.203969	2.18211	0.0291015	0.0694339	1.53608	MIGs	MIGs Significant	XPO5	Upregulated
99.5137	0.851428	0.230106	3.70016	0.000215463	0.001864	3.66663	MIGs	MIGs Significant	ZNF207	Upregulated
25.2618	0.560639	0.203989	2.74837	0.00598917	0.0207809	2.22263	MIGs	MIGs Significant	RFC5	Upregulated
39.9226	1.19131	0.210811	5.65111	1.59414e-08	2.06484e-06	7.79747	MIGs	MIGs Significant	DRG2	Upregulated
34.6278	0.826246	0.169869	4.86403	1.15019e-06	4.56817e-05	5.93923	MIGs	MIGs Significant	LSG1	Upregulated
56.066	0.546258	0.180342	3.02902	0.00245349	0.0107189	2.61022	MIGs	MIGs Significant	DDX54	Upregulated
77.9219	0.680623	0.192618	3.53353	0.000410045	0.00295527	3.38717	MIGs	MIGs Significant	GATD3A	Upregulated
105.617	0.971718	0.189407	5.13032	2.89247e-07	1.73946e-05	6.53873	MIGs	MIGs Significant	XRCC5	Upregulated
52.1641	0.468596	0.179432	2.61155	0.00901337	0.0282457	2.04511	MIGs	MIGs Significant	MAPK1	Upregulated
57.7397	0.54919	0.158376	3.46763	0.00052507	0.00349058	3.27978	MIGs	MIGs Significant	USP10	Upregulated
62.9922	0.53456	0.181852	2.93954	0.003287	0.0133162	2.4832	MIGs	MIGs Significant	IP6K2	Upregulated
27.8787	0.505274	0.214094	2.36006	0.0182719	0.048423	1.73822	MIGs	MIGs Significant	TCTN1	Upregulated
47.673	1.19939	0.207216	5.78814	7.11699e-09	1.25393e-06	8.1477	MIGs	MIGs Significant	DCTN3	Upregulated
64.0916	0.469434	0.220032	2.13348	0.0328851	0.0762658	1.483	MIGs	MIGs Significant	USP14	Upregulated
120.547	0.65475	0.139308	4.70002	2.60132e-06	8.15642e-05	5.58481	MIGs	MIGs Significant	POLR2E	Upregulated
40.5854	0.862858	0.167793	5.14238	2.71279e-07	1.65147e-05	6.56658	MIGs	MIGs Significant	VBP1	Upregulated
86.2829	0.69978	0.211737	3.30494	0.000949953	0.00538573	3.0223	MIGs	MIGs Significant	DAP3	Upregulated
46.8056	0.402569	0.165899	2.4266	0.0152412	0.0421432	1.81698	MIGs	MIGs Significant	MLXIP	Upregulated
37.9279	0.899317	0.30028	2.99493	0.00274506	0.01167	2.56145	MIGs	MIGs Significant	SLC9A7	Upregulated
41.7713	0.684655	0.205236	3.33594	0.000850128	0.00496962	3.07052	MIGs	MIGs Significant	DDX18	Upregulated
77.3817	0.709397	0.176218	4.02569	5.68083e-05	0.00072184	4.24559	MIGs	MIGs Significant	SUDS3	Upregulated
143.129	1.19357	0.220773	5.40631	6.43347e-08	5.827e-06	7.19155	MIGs	MIGs Significant	UBL5	Upregulated
40.1474	0.57839	0.265272	2.18036	0.0292307	0.0696715	1.53416	MIGs	MIGs Significant	RAB6B	Upregulated
42.9445	0.598177	0.148623	4.02478	5.70283e-05	0.00072278	4.24391	MIGs	MIGs Significant	SPAG16	Upregulated
55.7998	0.675589	0.187708	3.59916	0.000319251	0.00247762	3.49587	MIGs	MIGs Significant	CHD3	Upregulated
80.7199	0.584887	0.208459	2.80577	0.00501969	0.0181904	2.29932	MIGs	MIGs Significant	PSMA1	Upregulated
29.1843	0.499436	0.166308	3.00308	0.00267261	0.0114532	2.57306	MIGs	MIGs Significant	GCA	Upregulated
49.6584	0.536492	0.207441	2.58624	0.00970285	0.029939	2.0131	MIGs	MIGs Significant	AP2A2	Upregulated
20.5138	0.477646	0.191681	2.49188	0.0127069	0.0367788	1.89596	MIGs	MIGs Significant	WDR27	Upregulated
39.4677	0.870885	0.225587	3.86053	0.000113143	0.00116777	3.94637	MIGs	MIGs Significant	PPP2R2A	Upregulated
59.6027	0.4358	0.188529	2.31158	0.0208006	0.0534276	1.68192	MIGs	MIGs Significant	LSM12	Upregulated
66.3015	0.547095	0.181129	3.02047	0.00252379	0.0109359	2.59795	MIGs	MIGs Significant	EIF4G3	Upregulated
55.4836	0.891607	0.225011	3.9625	7.4168e-05	0.00086475	4.12978	MIGs	MIGs Significant	GOLGA7	Upregulated
35.2629	0.339623	0.158488	2.14289	0.0321216	0.0749033	1.4932	MIGs	MIGs Significant	PCNX1	Upregulated
122.867	0.97175	0.271329	3.58144	0.000341707	0.0026027	3.46635	MIGs	MIGs Significant	PHB2	Upregulated
140.746	0.756731	0.228935	3.30545	0.000948251	0.00538018	3.02308	MIGs	MIGs Significant	HNRNPL	Upregulated
72.5971	0.785454	0.210029	3.73974	0.000184211	0.00165434	3.73468	MIGs	MIGs Significant	ATXN10	Upregulated
30.7568	0.631957	0.192223	3.28762	0.00101038	0.00562695	2.99552	MIGs	MIGs Significant	IPO4	Upregulated
35.3925	0.612356	0.248845	2.46079	0.0138631	0.0391711	1.85814	MIGs	MIGs Significant	CNIH4	Upregulated
17.849	0.786116	0.389968	2.01585	0.0438162	0.0951323	1.35837	MIGs	MIGs Significant	CTAG1B	Upregulated
44.3842	0.786911	0.198893	3.95645	7.60708e-05	0.000882089	4.11878	MIGs	MIGs Significant	ALG3	Upregulated
41.5099	0.497786	0.200009	2.48881	0.0128171	0.0370111	1.89221	MIGs	MIGs Significant	DERL1	Upregulated
23.3937	0.656309	0.208754	3.14393	0.00166695	0.00809178	2.77808	MIGs	MIGs Significant	RCL1	Upregulated
32.731	0.816507	0.236342	3.45477	0.000550757	0.00360871	3.25904	MIGs	MIGs Significant	GAR1	Upregulated
280.683	1.33311	0.241598	5.51788	3.43121e-08	3.65344e-06	7.46455	MIGs	MIGs Significant	CAPNS1	Upregulated
57.0617	0.532388	0.215484	2.47066	0.0134865	0.0383318	1.8701	MIGs	MIGs Significant	TXNRD2	Upregulated
53.0304	0.786629	0.224163	3.50919	0.00044947	0.00314481	3.3473	MIGs	MIGs Significant	SPCS3	Upregulated
26.8266	0.612269	0.184864	3.31199	0.000926334	0.0053065	3.03323	MIGs	MIGs Significant	CNST	Upregulated
70.3737	0.982063	0.217472	4.51581	6.30744e-06	0.000151849	5.20015	MIGs	MIGs Significant	CHD4	Upregulated
45.5761	0.800286	0.205199	3.90006	9.61692e-05	0.0010427	4.01696	MIGs	MIGs Significant	MCTS1	Upregulated
26.6093	0.551239	0.205924	2.67691	0.00743056	0.0244243	2.12898	MIGs	MIGs Significant	BRCC3	Upregulated
18.231	0.381049	0.177754	2.14369	0.0320577	0.0748247	1.49407	MIGs	MIGs Significant	PCNX3	Upregulated
26.3265	0.344453	0.164374	2.09555	0.0361222	0.0819926	1.44223	MIGs	MIGs Significant	CCNT1	Upregulated
41.1325	0.431876	0.167219	2.58271	0.00980288	0.0301912	2.00865	MIGs	MIGs Significant	SRPK1	Upregulated
26.0725	0.636953	0.207168	3.07458	0.00210802	0.00961095	2.67613	MIGs	MIGs Significant	NOL11	Upregulated
19.7342	0.527147	0.207293	2.543	0.0109905	0.0327807	1.95898	MIGs	MIGs Significant	IFT80	Upregulated
33.2419	1.36238	0.287185	4.7439	2.09641e-06	6.99777e-05	5.67852	MIGs	MIGs Significant	EPAS1	Upregulated
37.1349	0.40142	0.182743	2.19663	0.0280466	0.0674444	1.55212	MIGs	MIGs Significant	CTNNBL1	Upregulated
38.9172	0.39821	0.169438	2.35019	0.018764	0.0495064	1.72667	MIGs	MIGs Significant	NLK	Upregulated
47.18	0.826411	0.223947	3.6902	0.000224075	0.0019195	3.64961	MIGs	MIGs Significant	PPP5C	Upregulated
36.1515	0.542464	0.171305	3.16667	0.00154198	0.00764249	2.81192	MIGs	MIGs Significant	POLR3H	Upregulated
32.8807	0.992175	0.202241	4.9059	9.29988e-07	3.96621e-05	6.03152	MIGs	MIGs Significant	TSPAN31	Upregulated
42.5334	0.400291	0.163228	2.45234	0.0141931	0.0398608	1.84792	MIGs	MIGs Significant	NUP205	Upregulated
69.222	0.666735	0.2638	2.52743	0.0114902	0.0339326	1.93967	MIGs	MIGs Significant	NAA20	Upregulated
53.2032	0.697178	0.192979	3.61271	0.000303014	0.00239286	3.51854	MIGs	MIGs Significant	WDR1	Upregulated
23.6749	0.719653	0.179256	4.01468	5.95273e-05	0.000746807	4.22528	MIGs	MIGs Significant	VAC14	Upregulated
59.2869	0.966885	0.219601	4.40291	1.06809e-05	0.000224089	4.97139	MIGs	MIGs Significant	NCBP2	Upregulated
11.8372	0.442078	0.212018	2.0851	0.0370603	0.0835601	1.43109	MIGs	MIGs Significant	WDR41	Upregulated
28.9982	0.617814	0.19511	3.16649	0.00154289	0.00764445	2.81167	MIGs	MIGs Significant	MYH10	Upregulated
61.6742	1.13857	0.239218	4.75954	1.94034e-06	6.62571e-05	5.71212	MIGs	MIGs Significant	LMBR1	Upregulated

### Sheet: Downregulated_MIGs
MIGs downregulated in U6atac high tumors depicted in Supplemental Figure 3A
baseMean	log2FoldChange	lfcSE	stat	pvalue	padj	negLog10Pvalue	highlight	color_group	Gene	Regulation
29.4831	-0.572715	0.17683	-3.23879	0.00120037	0.00633179	2.92068	MIGs	MIGs Significant	EFL1	Downregulated
14.9685	-0.469508	0.174045	-2.69762	0.00698368	0.0233166	2.15592	MIGs	MIGs Significant	PLCD1	Downregulated
41.0437	-0.87651	0.238789	-3.67065	0.000241939	0.00202989	3.61629	MIGs	MIGs Significant	OBSCN	Downregulated
14.1031	-0.8914	0.20809	-4.28372	1.83793e-05	0.000334051	4.73567	MIGs	MIGs Significant	MATN1	Downregulated
40.7304	-0.336327	0.14985	-2.24443	0.0248049	0.061337	1.60546	MIGs	MIGs Significant	WDR11	Downregulated
11.9239	-0.451135	0.223203	-2.02119	0.0432604	0.0941795	1.36391	MIGs	MIGs Significant	DOCK2	Downregulated
14.4573	-0.614131	0.230753	-2.66143	0.00778104	0.0253076	2.10896	MIGs	MIGs Significant	PCNX2	Downregulated
25.1875	-0.337862	0.165083	-2.04662	0.0406951	0.0896995	1.39046	MIGs	MIGs Significant	CRTC2	Downregulated
20.4426	-0.322548	0.144429	-2.23327	0.0255313	0.0626743	1.59293	MIGs	MIGs Significant	WDR91	Downregulated
16.1009	-0.405675	0.167646	-2.41984	0.0155275	0.0427041	1.8089	MIGs	MIGs Significant	VASH2	Downregulated
10.6084	-0.510289	0.201838	-2.52821	0.0114647	0.0338697	1.94064	MIGs	MIGs Significant	TAF7L	Downregulated
46.0966	-1.12509	0.307609	-3.65754	0.000254651	0.0021026	3.59405	MIGs	MIGs Significant	CACNA1D	Downregulated
20.4387	-0.376141	0.190412	-1.97541	0.0482218	0.102605	1.31676	MIGs	MIGs Significant	ZDHHC1	Downregulated
91.8313	-0.661532	0.337096	-1.96244	0.0497109	0.105036	1.30355	MIGs	MIGs Significant	TCEA3	Downregulated
21.1288	-0.680687	0.166696	-4.08339	4.43831e-05	0.000605944	4.35278	MIGs	MIGs Significant	ALG6	Downregulated
37.9002	-0.488169	0.182952	-2.66828	0.00762397	0.0249112	2.11782	MIGs	MIGs Significant	TEDC2	Downregulated
17.2578	-0.82111	0.224008	-3.66554	0.00024682	0.00204933	3.60762	MIGs	MIGs Significant	XDH	Downregulated
13.1838	-0.371444	0.187116	-1.9851	0.0471334	0.100737	1.32667	MIGs	MIGs Significant	GBP2	Downregulated
15.6697	-0.729099	0.183707	-3.96881	7.22326e-05	0.000848177	4.14127	MIGs	MIGs Significant	FAM227B	Downregulated
16.2615	-0.741203	0.210005	-3.52945	0.000416417	0.0029867	3.38047	MIGs	MIGs Significant	HECTD2	Downregulated
12.7682	-0.460447	0.191633	-2.40275	0.0162721	0.0443162	1.78856	MIGs	MIGs Significant	RASGRP3	Downregulated
15.4013	-0.712137	0.25316	-2.81299	0.00490827	0.0178996	2.30907	MIGs	MIGs Significant	RAPGEF4	Downregulated
12.4626	-0.374042	0.179111	-2.08832	0.0367687	0.0830287	1.43452	MIGs	MIGs Significant	KIAA1328	Downregulated
12.7112	-0.652008	0.197887	-3.29484	0.000984771	0.00551992	3.00666	MIGs	MIGs Significant	HFM1	Downregulated
10.8371	-0.493457	0.188092	-2.62349	0.00870336	0.0274654	2.06031	MIGs	MIGs Significant	RASGRP4	Downregulated
15.7044	-0.471563	0.176182	-2.67657	0.00743796	0.0244432	2.12855	MIGs	MIGs Significant	GBP1	Downregulated
20.7088	-0.538374	0.180162	-2.98828	0.00280548	0.0118692	2.55199	MIGs	MIGs Significant	EXOSC1	Downregulated
16.6672	-0.343164	0.172594	-1.98827	0.0467818	0.100203	1.32992	MIGs	MIGs Significant	SOX5	Downregulated
19.6163	-0.831069	0.246012	-3.37817	0.000729702	0.00443857	3.13685	MIGs	MIGs Significant	CTAG2	Downregulated
12.1568	-0.778962	0.206983	-3.76342	0.000167605	0.00154251	3.77571	MIGs	MIGs Significant	LAMB4	Downregulated
12.4379	-0.812372	0.195693	-4.15126	3.30652e-05	0.000500967	4.48063	MIGs	MIGs Significant	ARMH1	Downregulated
40.4956	-1.07911	0.462451	-2.33346	0.0196241	0.0511937	1.70721	MIGs	MIGs Significant	SLC9A9	Downregulated
18.2922	-0.544279	0.226275	-2.40539	0.0161553	0.0440717	1.79169	MIGs	MIGs Significant	MLXIPL	Downregulated
13.9368	-0.609253	0.216029	-2.82024	0.0047988	0.0175873	2.31887	MIGs	MIGs Significant	ZDHHC13	Downregulated
13.2564	-0.570209	0.193011	-2.95428	0.00313404	0.0128992	2.5039	MIGs	MIGs Significant	FCHO1	Downregulated
13.3397	-0.800573	0.204781	-3.90941	9.25223e-05	0.00101053	4.03375	MIGs	MIGs Significant	CEP126	Downregulated
20.4376	-0.374651	0.172593	-2.17072	0.0299525	0.0710613	1.52357	MIGs	MIGs Significant	CATSPER2	Downregulated
13.5459	-0.533873	0.19746	-2.7037	0.00685732	0.0230085	2.16385	MIGs	MIGs Significant	CNEP1R1	Downregulated
27.4805	-0.400709	0.192235	-2.08448	0.037117	0.0836352	1.43043	MIGs	MIGs Significant	FRA10AC1	Downregulated
13.6799	-0.718432	0.187921	-3.82306	0.000131806	0.00130523	3.88006	MIGs	MIGs Significant	ACTL6B	Downregulated
19.3263	-0.839397	0.165155	-5.08247	3.72557e-07	2.03455e-05	6.42881	MIGs	MIGs Significant	RAPGEF3	Downregulated
38.3393	-0.439223	0.174794	-2.51281	0.0119774	0.0350588	1.92164	MIGs	MIGs Significant	TMEM161B	Downregulated
77.2378	-0.93967	0.251715	-3.73307	0.000189161	0.00169265	3.72317	MIGs	MIGs Significant	TMEM41B	Downregulated
35.492	-1.17547	0.345979	-3.39752	0.000679996	0.00421252	3.16749	MIGs	MIGs Significant	TSPY1	Downregulated
25.6933	-0.335579	0.168301	-1.99392	0.0461605	0.0992014	1.33573	MIGs	MIGs Significant	TMEM150A	Downregulated
14.5559	-0.370123	0.169005	-2.19002	0.0285231	0.0683579	1.5448	MIGs	MIGs Significant	TTC23L	Downregulated
14.4186	-0.487841	0.194536	-2.50772	0.0121514	0.03551	1.91537	MIGs	MIGs Significant	MYO1F	Downregulated
20.139	-0.555469	0.185091	-3.00106	0.00269043	0.0115003	2.57018	MIGs	MIGs Significant	CPLANE2	Downregulated
31.4327	-0.337019	0.144194	-2.33727	0.0194252	0.0507906	1.71163	MIGs	MIGs Significant	NAA16	Downregulated
19.227	-1.88717	0.353803	-5.33395	9.60989e-08	7.7579e-06	7.01728	MIGs	MIGs Significant	SRPK3	Downregulated
26.0523	-0.696852	0.175199	-3.97748	6.96483e-05	0.000827381	4.15709	MIGs	MIGs Significant	MYO7A	Downregulated
27.3625	-0.618432	0.217419	-2.84442	0.00444921	0.0166848	2.35172	MIGs	MIGs Significant	VPS35L	Downregulated
16.6258	-0.403728	0.199725	-2.02142	0.0432361	0.094141	1.36415	MIGs	MIGs Significant	ZDHHC16	Downregulated
19.9589	-0.682648	0.176496	-3.86777	0.000109833	0.00114088	3.95927	MIGs	MIGs Significant	CAPN14	Downregulated
38.6137	-0.774324	0.198991	-3.89126	9.97255e-05	0.00106955	4.00119	MIGs	MIGs Significant	CSMD3	Downregulated
11.8502	-0.441889	0.183185	-2.41226	0.0158542	0.0434178	1.79986	MIGs	MIGs Significant	CACNA1C	Downregulated
14.1883	-0.930359	0.302272	-3.07789	0.00208473	0.0095339	2.68095	MIGs	MIGs Significant	CACNA2D1	Downregulated
15.6598	-0.73988	0.194353	-3.80689	0.000140724	0.00136605	3.85163	MIGs	MIGs Significant	CATSPER1	Downregulated
12.2672	-0.47157	0.231828	-2.03414	0.0419376	0.091798	1.3774	MIGs	MIGs Significant	CAPN13	Downregulated
14.7529	-0.669301	0.194026	-3.44954	0.00056155	0.00364725	3.25061	MIGs	MIGs Significant	OCA2	Downregulated
13.4181	-0.849339	0.2051	-4.1411	3.45649e-05	0.000518613	4.46137	MIGs	MIGs Significant	SPAG17	Downregulated
63.5521	-0.464812	0.23399	-1.98646	0.0469823	0.1005	1.32807	MIGs	MIGs Significant	TMEM87A	Downregulated
14.0457	-0.346826	0.16613	-2.08767	0.0368273	0.0831263	1.43383	MIGs	MIGs Significant	ZC3H6	Downregulated
17.0751	-0.673607	0.31376	-2.14689	0.0318024	0.0743575	1.49754	MIGs	MIGs Significant	GBP3	Downregulated
13.3405	-0.571389	0.197764	-2.88925	0.00386163	0.0149845	2.41323	MIGs	MIGs Significant	PUS10	Downregulated
17.2306	-0.929986	0.165758	-5.61051	2.01736e-08	2.45621e-06	7.69522	MIGs	MIGs Significant	C19orf54	Downregulated
16.1955	-0.648077	0.181165	-3.57727	0.000347196	0.00263394	3.45942	MIGs	MIGs Significant	RASGRP2	Downregulated
