## Supplementary material for "Blocking Minor Intron Splicing Disrupts DNA Repair and Overcomes Therapy Resistance in Prostate and Breast Cancer": Sup Table 2

### Sheet: Upregulated_MIGs
MIGs upregulated in U6atac high TME depicted in Supplemental Figure 3A
baseMean	log2FoldChange	lfcSE	stat	pvalue	padj	negLog10Pvalue	highlight	Gene	Regulation
7.61348	0.673191	0.33022	2.03862	0.0414884	0.213987	1.38207	MIGs	RAB6A	Upregulated
13.6389	0.573997	0.275024	2.08708	0.0368811	0.201426	1.4332	MIGs	FKBP3	Upregulated
6.41634	0.725407	0.357006	2.03192	0.0421617		1.37508	MIGs	MAEA	Upregulated
12.5404	0.676993	0.278707	2.42905	0.0151385	0.127913	1.81992	MIGs	DYNC1LI2	Upregulated
9.07637	0.790464	0.330282	2.3933	0.0166977	0.132541	1.77734	MIGs	TCP1	Upregulated
9.60903	0.85101	0.361979	2.35099	0.0187236	0.142283	1.72761	MIGs	DDB1	Upregulated
6.13851	0.72413	0.367293	1.97153	0.0486631		1.3128	MIGs	CIAO2B	Upregulated
80.577	1.16421	0.339899	3.42517	0.000614412	0.024883	3.21154	MIGs	MYH9	Upregulated
8.01989	1.71901	0.410391	4.18872	2.80538e-05	0.00477839	4.55201	MIGs	CACNA1H	Upregulated
10.8317	1.00659	0.344834	2.91907	0.00351075	0.0644964	2.4546	MIGs	XRCC5	Upregulated
8.14111	0.792267	0.353015	2.24429	0.0248141	0.163773	1.6053	MIGs	MAPK1	Upregulated
10.158	0.809162	0.35324	2.29069	0.0219815	0.152417	1.65794	MIGs	EIF4G3	Upregulated
12.6445	0.74484	0.338556	2.20005	0.0278035	0.17441	1.5559	MIGs	WLS	Upregulated
39.5038	0.674574	0.333183	2.02463	0.0429049	0.217206	1.36749	MIGs	CAPNS1	Upregulated
7.73452	0.733314	0.347935	2.10762	0.0350639	0.1968	1.45514	MIGs	SPCS3	Upregulated
5.69996	1.38956	0.496257	2.80007	0.00510912		2.29165	MIGs	PTEN	Upregulated
29.1213	1.52323	0.569246	2.67588	0.00745332	0.0926943	2.12765	MIGs	EPAS1	Upregulated
12.865	0.886714	0.308906	2.8705	0.00409829	0.0702226	2.3874	MIGs	WDR1	Upregulated
6.77984	0.801759	0.398497	2.01196	0.0442243	0.21952	1.35434	MIGs	LMBR1	Upregulated

### Sheet: Downregulated_MIGs
MIGs downregulated in U6atac high TME depicted in Supplemental Figure 3A
baseMean	log2FoldChange	lfcSE	stat	pvalue	padj	negLog10Pvalue	highlight	Gene	Regulation
5.9617	-1.32131	0.449186	-2.94156	0.00326566		2.48603	MIGs	SLC44A4	Downregulated
6.99379	-0.872813	0.355597	-2.4545	0.014108	0.125821	1.85053	MIGs	MIOS	Downregulated
5.8544	-0.759014	0.359105	-2.11363	0.0345472		1.46159	MIGs	INSIG1	Downregulated
20.4553	-1.89296	0.567082	-3.33806	0.000843644	0.0297698	3.07384	MIGs	TSPAN13	Downregulated
14.1604	-0.937658	0.39913	-2.34926	0.018811	0.142395	1.72559	MIGs	GPAA1	Downregulated
9.09645	-1.53338	0.487328	-3.14651	0.00165232	0.0447082	2.78191	MIGs	TCEA3	Downregulated
5.77178	-1.06366	0.32985	-3.22468	0.00126113		2.89924	MIGs	TEDC2	Downregulated
3.31702	-1.00743	0.443069	-2.27375	0.0229809		1.63863	MIGs	RNF175	Downregulated
5.39752	-0.93308	0.34236	-2.72544	0.00642167		2.19235	MIGs	C17orf75	Downregulated
6.1719	-0.782265	0.367407	-2.12915	0.0332419		1.47831	MIGs	C11orf80	Downregulated
3.187	-0.92361	0.465927	-1.98231	0.0474449		1.32381	MIGs	CACNA1S	Downregulated
3.60744	-0.921264	0.416643	-2.21116	0.0270249		1.56824	MIGs	CTAG2	Downregulated
5.90473	-0.747308	0.378651	-1.97361	0.0484266		1.31492	MIGs	RHBDD2	Downregulated
6.84243	-0.862567	0.321818	-2.6803	0.00735569	0.0926349	2.13338	MIGs	STXBP5	Downregulated
4.30154	-0.80994	0.411004	-1.97064	0.0487652		1.31189	MIGs	MYH14	Downregulated
5.00558	-0.793185	0.376707	-2.10558	0.035241		1.45295	MIGs	CATSPER2	Downregulated
7.99751	-1.21582	0.303734	-4.00289	6.25721e-05	0.00825952	4.20362	MIGs	GPR89A	Downregulated
5.02144	-0.870607	0.35868	-2.42725	0.0152136		1.81777	MIGs	RECQL5	Downregulated
7.89694	-0.79904	0.38562	-2.07209	0.0382568	0.204214	1.41729	MIGs	SRPK2	Downregulated
5.35566	-0.927765	0.373757	-2.48227	0.0130549		1.88423	MIGs	CCDC134	Downregulated
4.83568	-0.848419	0.380333	-2.23073	0.0256993		1.59008	MIGs	GBP3	Downregulated
