## Supplementary material for "Blocking Minor Intron Splicing Disrupts DNA Repair and Overcomes Therapy Resistance in Prostate and Breast Cancer": Sup Table 5

### Sheet: Sheet1
GO terms of proteien pulled down with PDCD7 pulldown
ONTOLOGY	ID	Description	GeneRatio	BgRatio	RichFactor	FoldEnrichment	zScore	pvalue	p.adjust	qvalue	geneID	Count
BP	GO:0022613	ribonucleoprotein complex biogenesis	106/301	499/18888	0.212425	13.3298	35.5213	2.15602e-91	5.65307e-88	5.22437e-88	PRPF8/SNRPD2/SNRPE/NOP2/PRPF19/EIF6/EBNA1BP2/ADAR/RPS11/FTSJ3/SF3B2/SF3B3/SNRPD1/DDX17/FBL/GTPBP4/SF3B6/BRIX1/RPS6/XRN2/RPS3A/RPF2/RSL1D1/SNRNP200/RPS17/SRSF6/SF3B1/DDX3X/RRS1/PES1/SNRPB/RPS9/RPL5/PRKDC/RPL10A/RRP15/RPS14/MAK16/SURF6/RPS13/RPL35/PHF5A/RUVBL2/RUVBL1/RPL35A/SRSF10/SRSF1/NOC2L/SF3A1/SRSF9/MYBBP1A/SF3B4/RPL38/DDX1/NPM3/YTHDC1/RPL26/SNRPF/BOP1/LUC7L2/NOP56/NAT10/RPS7/IMP3/C1QBP/RPL13A…	106
BP	GO:0008380	RNA splicing	86/301	484/18888	0.177686	11.1499	28.7866	4.62843e-66	6.06787e-63	5.60771e-63	RNPC3/PDCD7/SNRNP48/SNRNP35/ZMAT5/PRPF8/SNRPD2/CDC5L/SNRPE/PRPF19/SNRNP25/SF3B2/SF3B3/THRAP3/SNRPD1/SFPQ/DDX17/SYNCRIP/SF3B6/SUGP2/FUS/SNW1/RBM14/SNRNP200/SRSF6/ZNF638/SF3B1/SRRM2/SNRPB/DHX15/BCAS2/SON/RBM39/TAF15/MFAP1/RBM25/RPS13/PHF5A/ZNF326/RBM10/TRA2A/SRSF10/SRSF1/PABPC1/RPS26/PNN/SAP18/PPIG/SF3A1/SRSF9/TRA2B/SF3B4/SNRNP40/DDX1/THOC5/YTHDC1/THOC1/RBMXL1/SNRPF/LUC7L2/HNRNPUL2/TCERG1/RBM4/IK/B…	86
BP	GO:0002181	cytoplasmic translation	59/301	160/18888	0.36875	23.1394	35.7882	2.14496e-65	1.8747e-62	1.73253e-62	RPS11/RPL3/SYNCRIP/RPS2/RPS6/RPL24/RPS3A/RPL18A/RPS18/RPS17/RPL34/RPL13/RPS9/RPL5/RPL8/RPL10A/RPL15/RPS14/RPS13/RPL35/RPL9/RPL17/RPL35A/PABPC1/RPS26/RPL30/RPL29/RPL38/RPL26/RPL22L1/RPL22/RPS29/RBM4/RPS7/RPL13A/RPSA/RPL28/RPL4/RPS4X/RPLP2/RPL19/YBX1/RPS8/RPL32/RPL7A/RPL27A/RPL7/RPLP1/RPL36/RPL18/RPS20/RPS10/RPS12/RPS16/EIF4G1/RPS5/RPL21/RPLP0/EIF2S3	59
BP	GO:0071826	protein-RNA complex organization	48/301	244/18888	0.196721	12.3444	22.697	1.72068e-38	3.75968e-36	3.47456e-36	PRPF8/SNRPD2/SNRPE/NOP2/PRPF19/EIF6/ADAR/SF3B2/SF3B3/SNRPD1/SF3B6/BRIX1/RPF2/SNRNP200/SRSF6/SF3B1/RRS1/SNRPB/RPL5/PRKDC/RPS14/PHF5A/RUVBL2/RUVBL1/SRSF10/SRSF1/SF3A1/SRSF9/SF3B4/RPL38/DDX1/YTHDC1/SNRPF/BOP1/LUC7L2/RPL13A/RPSA/SNU13/CPSF6/U2AF2/HSP90AA1/SF3A3/CPSF7/RPS5/RPLP0/SRPK2/EIF2S3/STRAP	48
BP	GO:0006403	RNA localization	23/301	200/18888	0.115	7.21635	11.2468	1.35018e-13	1.41607e-11	1.30868e-11	FBL/FYTTD1/POLDIP3/CCT3/RUVBL2/RUVBL1/SRSF1/THOC5/YTHDC1/THOC1/SEC13/KHSRP/TCP1/CCT6A/KPNB1/CPSF6/YBX1/THOC3/FXR1/CCT8/CCT7/CCT2/RTRAF	23
BP	GO:1904874	positive regulation of telomerase RNA localization to Cajal body	8/301	15/18888	0.533333	33.4671	16.0077	2.21455e-11	2.00226e-09	1.85041e-09	CCT3/RUVBL2/RUVBL1/TCP1/CCT6A/CCT8/CCT7/CCT2	8
BP	GO:1904816	positive regulation of protein localization to chromosome, telomeric region	7/301	12/18888	0.583333	36.6047	15.7001	1.80124e-10	1.5235e-08	1.40797e-08	GNL3/CCT3/TCP1/CCT6A/CCT8/CCT7/CCT2	7
BP	GO:0034250	positive regulation of amide metabolic process	16/301	163/18888	0.0981595	6.15959	8.41896	7.85314e-09	4.47629e-07	4.13682e-07	EIF6/SYNCRIP/DDX3X/EEF2/RPL5/PRKDC/POLDIP3/PABPC1/RPL26/RBM4/NAT10/C1QBP/RPS4X/YBX1/FXR1/EIF4G1	16
BP	GO:2001252	positive regulation of chromosome organization	13/301	110/18888	0.118182	7.41601	8.58809	2.19689e-08	1.15205e-06	1.06468e-06	NUMA1/GNL3/TRIM28/CCT3/RUVBL2/PPHLN1/RUVBL1/TCP1/CCT6A/CDK1/CCT8/CCT7/CCT2	13
BP	GO:0000723	telomere maintenance	14/301	158/18888	0.0886076	5.5602	7.32493	2.47015e-07	1.11668e-05	1.03199e-05	GNL3/PARP1/PRKDC/CCT3/RUVBL2/RUVBL1/XRCC6/NAT10/TCP1/CCT6A/HSP90AA1/CCT8/CCT7/CCT2	14
BP	GO:0050657	nucleic acid transport	14/301	161/18888	0.0869565	5.45659	7.22673	3.11508e-07	1.33898e-05	1.23743e-05	FYTTD1/POLDIP3/SRSF1/THOC5/YTHDC1/THOC1/SEC13/KHSRP/KPNB1/CPSF6/YBX1/THOC3/FXR1/RTRAF	14
BP	GO:0032200	telomere organization	14/301	189/18888	0.0740741	4.64821	6.41448	2.15587e-06	8.19229e-05	7.57102e-05	GNL3/PARP1/PRKDC/CCT3/RUVBL2/RUVBL1/XRCC6/NAT10/TCP1/CCT6A/HSP90AA1/CCT8/CCT7/CCT2	14
BP	GO:0140694	non-membrane-bounded organelle assembly	21/301	413/18888	0.0508475	3.19072	5.72835	3.24081e-06	0.00011802	0.000109069	NUMA1/NOP2/EIF6/BRIX1/RPF2/RBM14/DDX3X/RRS1/RPL5/PRKDC/RPS14/RPL38/BOP1/C1QBP/RPSA/KPNB1/PLEC/FXR1/RPS5/TUBB/RPLP0	21
BP	GO:0072331	signal transduction by p53 class mediator	13/301	177/18888	0.0734463	4.60882	6.13851	5.47377e-06	0.000186393	0.000172257	MYO6/NOP2/RPF2/SNW1/RRS1/RPL5/MYBBP1A/MIF/RPL26/BOP1/RPS7/RPS20/RRP8	13
BP	GO:0050821	protein stabilization	14/301	218/18888	0.0642202	4.02987	5.72585	1.12608e-05	0.000355733	0.000328756	GTPBP4/RPL5/HSP90AB2P/CCT3/RUVBL2/RUVBL1/CTNND1/RPS7/TCP1/CCT6A/HSP90AA1/CCT8/CCT7/CCT2	14
BP	GO:0048524	positive regulation of viral process	7/301	64/18888	0.109375	6.86337	5.97918	6.95063e-05	0.00187882	0.00173634	ADAR/DDX3X/PABPC1/HMGB1/KPNA2/RAB7A/SRPK2	7
BP	GO:0006913	nucleocytoplasmic transport	16/301	333/18888	0.048048	3.01505	4.72105	9.47412e-05	0.00248411	0.00229573	EIF6/TRIM28/FYTTD1/POLDIP3/THOC5/YTHDC1/THOC1/SEC13/RBM4/KPNB1/CPSF6/HSP90AA1/THOC3/CDK1/KPNA2/KPNA4	16
BP	GO:0051169	nuclear transport	16/301	333/18888	0.048048	3.01505	4.72105	9.47412e-05	0.00248411	0.00229573	EIF6/TRIM28/FYTTD1/POLDIP3/THOC5/YTHDC1/THOC1/SEC13/RBM4/KPNB1/CPSF6/HSP90AA1/THOC3/CDK1/KPNA2/KPNA4	16
BP	GO:0031507	heterochromatin formation	8/301	105/18888	0.0761905	4.78102	4.94403	0.000277402	0.00667293	0.00616688	TRIM28/PPHLN1/HMGB1/YTHDC1/SMARCA5/CBX3/RBM15/RRP8	8
BP	GO:0007339	binding of sperm to zona pellucida	5/301	38/18888	0.131579	8.25669	5.69816	0.000324252	0.00772899	0.00714286	CCT3/TCP1/CCT8/CCT7/CCT2	5
BP	GO:0098884	postsynaptic neurotransmitter receptor internalization	4/301	24/18888	0.166667	10.4585	5.90024	0.000522253	0.0117038	0.0108163	AP2B1/AP2A1/AP2M1/AP2A2	4
BP	GO:0140239	postsynaptic endocytosis	4/301	24/18888	0.166667	10.4585	5.90024	0.000522253	0.0117038	0.0108163	AP2B1/AP2A1/AP2M1/AP2A2	4
BP	GO:0001649	osteoblast differentiation	12/301	257/18888	0.0466926	2.93	3.96429	0.000900456	0.0193524	0.0178848	RRBP1/ADAR/FASN/FBL/GTPBP4/SYNCRIP/RSL1D1/SNRNP200/MYBBP1A/IARS1/CLIC1/SND1	12
BP	GO:0006457	protein folding	11/301	225/18888	0.0488889	3.06782	3.97075	0.00100843	0.0213234	0.0197064	HSP90AB2P/CCT3/RUVBL2/PPIG/KHSRP/TCP1/CCT6A/HSP90AA1/CCT8/CCT7/CCT2	11
BP	GO:0032259	methylation	12/301	262/18888	0.0458015	2.87408	3.88723	0.00106326	0.022126	0.0204481	SNRPD2/SNRPE/NOP2/FTSJ3/SNRPD1/FBL/SNRPB/PARP1/SMARCA5/SNRPF/RBM15/RRP8	12
BP	GO:0010332	response to gamma radiation	5/301	52/18888	0.0961538	6.03373	4.62549	0.00140026	0.0277219	0.0256196	PARP1/PRKDC/RPL26/XRCC6/H2AX	5
BP	GO:0045814	negative regulation of gene expression, epigenetic	8/301	135/18888	0.0592593	3.71857	4.03396	0.00146315	0.0282431	0.0261012	TRIM28/PPHLN1/HMGB1/YTHDC1/SMARCA5/CBX3/RBM15/RRP8	8
BP	GO:0051290	protein heterotetramerization	3/301	15/18888	0.2	12.5502	5.69473	0.00158161	0.0296212	0.0273749	CPSF6/CPSF7/FARSA	3
BP	GO:1990403	embryonic brain development	3/301	17/18888	0.176471	11.0737	5.2878	0.00230863	0.0414605	0.0383163	TRA2B/TUBB2B/CDC40	3
BP	GO:0042752	regulation of circadian rhythm	7/301	114/18888	0.0614035	3.85312	3.88825	0.00234455	0.0418192	0.0386478	THRAP3/SFPQ/PARP1/PRKDC/RBM4/FXR1/CDK1	7
BP	GO:0032392	DNA geometric change	6/301	85/18888	0.0705882	4.42947	4.03258	0.00237578	0.0420898	0.0388979	DDX3X/RUVBL2/RUVBL1/HMGB1/DDX1/XRCC6	6
CC	GO:0022626	cytosolic ribosome	57/303	122/19894	0.467213	30.6757	40.8883	1.34598e-71	5.80117e-69	4.23629e-69	RPS11/RPL3/RPS2/RPS6/RPL24/RPS3A/RSL1D1/RPL18A/RPS18/RPS17/DDX3X/RPL34/RPL13/RPS9/RPL5/RPL8/RPL10A/RPL15/RPS14/RPS13/RPL35/RPL9/RPL17/RPL35A/RPS26/RPL30/RPL29/RPL38/RPL26/RPL22/RPS29/RPS7/RPL13A/RPSA/SNU13/RPL28/RPL4/RPS4X/RPLP2/RPL19/RPS8/RPL32/RPL7A/RPL27A/RPL7/RPLP1/RPL39P5/RPL36/RPL18/RPS20/RPS10/RPS12/RPS16/RPS5/RPL21/RPL7L1/RPLP0	57
CC	GO:0005681	spliceosomal complex	51/303	208/19894	0.245192	16.0985	27.2227	4.70837e-47	4.05861e-45	2.96379e-45	RNPC3/PDCD7/SNRNP48/SNRNP35/ZMAT5/PRPF8/SNRPD2/CDC5L/SNRPE/PRPF19/ADAR/SNRNP25/SF3B2/SF3B3/SNRPD1/SYNCRIP/SF3B6/SNW1/SNRNP200/SF3B1/SRRM2/SNRPB/DHX15/BCAS2/MFAP1/PHF5A/TRA2A/SRSF1/PABPC1/PNN/SF3A1/TRA2B/SF3B4/SNRNP40/RBMXL1/SNRPF/LUC7L2/IK/BUD31/SNU13/RBM28/U2AF2/YBX1/SRSF2/PRPF40A/SF3A3/CWC22/SRRM1/CDC40/DDX41/RALY	51
CC	GO:0030684	preribosome	34/303	109/19894	0.311927	20.4801	25.3618	1.78645e-35	1.09994e-33	8.0323e-34	EIF6/EBNA1BP2/RPS11/FTSJ3/FBL/RPS6/RPS3A/RSL1D1/RPS17/RRS1/PES1/RPS9/PRKDC/RRP15/RPS14/MAK16/RPS13/NOC2L/BOP1/NOP56/NAT10/RPS7/IMP3/SNU13/RPS4X/RPS8/AATF/PDCD11/RPF1/LAS1L/RPS12/RPS16/RPS5/NSA2	34
CC	GO:0016607	nuclear speck	49/303	416/19894	0.117788	7.73361	17.261	2.75585e-29	1.18777e-27	8.67369e-28	PRPF8/CDC5L/PRPF19/SF3B2/THRAP3/SFPQ/DDX17/SNW1/RBM14/SRSF6/ZNF638/SF3B1/SRRM2/DHX15/BCAS2/SON/RBM39/FYTTD1/RBM25/PHF5A/POLDIP3/RBM10/SRSF10/SRSF1/PNN/SAP18/PPIG/SF3A1/SRSF9/SNRNP40/YTHDC1/THOC1/LUC7L2/TCERG1/RBM4/IK/RNPS1/CPSF6/U2AF2/THOC3/SRSF2/PRPF40A/SF3A3/CWC22/SRRM1/CDC40/RBM15/SRPK2/H2AX	49
CC	GO:0005925	focal adhesion	36/303	421/19894	0.0855107	5.61436	11.9009	4.65189e-17	1.05525e-15	7.70591e-16	RPS11/RPL3/MYH9/RPS2/RPS3A/RPS18/RPS17/RPS9/RPL5/RPL8/RPL10A/RPS14/RPS13/RPL9/PABPC1/RPL30/RPL38/RPL22/RPS29/RPS7/YWHAQ/RPL13A/RPL4/RPS4X/PLEC/RPLP2/RPL19/RPS8/RPL7A/RPL7/RPLP1/RPL18/RPS10/RPS16/RPS5/RPLP0	36
CC	GO:0120114	Sm-like protein family complex	20/303	118/19894	0.169492	11.1283	13.723	1.28464e-15	2.40731e-14	1.75793e-14	PRPF8/SNRPD2/SNRPE/SF3B2/SF3B3/SNRPD1/SF3B6/SNRNP200/SF3B1/SNRPB/PHF5A/SF3A1/SF3B4/SNRNP40/SNRPF/LUC7L2/SNU13/PRPF40A/SF3A3/STRAP	20
CC	GO:0005832	chaperonin-containing T-complex	6/303	11/19894	0.545455	35.8128	14.3627	5.14872e-09	8.535e-08	6.23266e-08	CCT3/TCP1/CCT6A/CCT8/CCT7/CCT2	6
CC	GO:0034708	methyltransferase complex	12/303	100/19894	0.12	7.87881	8.5761	3.98721e-08	5.92582e-07	4.32731e-07	SNRPD2/SNRPE/SNRPD1/SNRPB/RBBP7/RUVBL2/RUVBL1/SNRPF/PELP1/RBBP4/LAS1L/RBM15	12
CC	GO:0101031	protein folding chaperone complex	8/303	42/19894	0.190476	12.5061	9.28308	1.9875e-07	2.67691e-06	1.95481e-06	CCT3/RUVBL2/RUVBL1/TCP1/CCT6A/CCT8/CCT7/CCT2	8
CC	GO:0034719	SMN-Sm protein complex	6/303	19/19894	0.315789	20.7337	10.7023	2.72814e-07	3.56312e-06	2.60196e-06	SNRPD2/SNRPE/SNRPD1/SNRPB/SNRPF/STRAP	6
CC	GO:1904813	ficolin-1-rich granule lumen	11/303	124/19894	0.0887097	5.82439	6.70183	3.13703e-06	3.38015e-05	2.46835e-05	HBB/DDX3X/EEF2/HMGB1/MIF/XRCC6/KPNB1/HSP90AA1/SRP14/CCT8/PGAM1	11
CC	GO:0042564	NLS-dependent protein nuclear import complex	4/303	10/19894	0.4	26.2627	9.93736	1.03064e-05	9.87128e-05	7.20848e-05	MYBBP1A/KPNB1/KPNA2/KPNA4	4
CC	GO:0070603	SWI/SNF superfamily-type complex	9/303	93/19894	0.0967742	6.35388	6.43591	1.22919e-05	0.00011517	8.41026e-05	SF3B1/RBBP7/RUVBL2/RUVBL1/MYBBP1A/SMARCA5/RBBP4/DEK/BAZ1B	9
CC	GO:0030122	AP-2 adaptor complex	4/303	11/19894	0.363636	23.8752	9.43764	1.60016e-05	0.000143681	0.000104923	AP2B1/AP2A1/AP2M1/AP2A2	4
CC	GO:0030128	clathrin coat of endocytic vesicle	4/303	11/19894	0.363636	23.8752	9.43764	1.60016e-05	0.000143681	0.000104923	AP2B1/AP2A1/AP2M1/AP2A2	4
CC	GO:1904949	ATPase complex	11/303	149/19894	0.0738255	4.84714	5.862	1.82818e-05	0.000160805	0.000117428	SF3B1/RBBP7/RUVBL2/RUVBL1/ATP5F1C/MYBBP1A/SMARCA5/ATP5PD/RBBP4/DEK/BAZ1B	11
CC	GO:0005791	rough endoplasmic reticulum	7/303	56/19894	0.125	8.2071	6.71658	2.17129e-05	0.000183495	0.000133997	RPS26/CKAP4/RPS29/UBA1/RPL4/RPL18/SRP9	7
CC	GO:0000974	Prp19 complex	4/303	14/19894	0.285714	18.7591	8.26646	4.68145e-05	0.000353983	0.000258495	CDC5L/PRPF19/BCAS2/U2AF2	4
CC	GO:0036020	endolysosome membrane	4/303	20/19894	0.2	13.1314	6.75033	0.000210814	0.0014197	0.00103674	AP2B1/AP2A1/AP2M1/AP2A2	4
CC	GO:0016459	myosin complex	6/303	57/19894	0.105263	6.91124	5.55803	0.000224467	0.00148839	0.00108689	MYO6/MYO9A/MYH9/MYL6/MYO1C/MYH14	6
CC	GO:0005903	brush border	7/303	107/19894	0.0654206	4.2953	4.2505	0.00126267	0.00725617	0.0052988	MYH9/MYL6/MYO1C/CLIC1/MYH14/PLEC/HSP90AA1	7
CC	GO:0005635	nuclear envelope	16/303	498/19894	0.0321285	2.10945	3.11825	0.00423989	0.0217547	0.0158863	MYO6/GTPBP4/PARP1/MTDH/TRA2B/SEC13/CLIC1/RRP12/KPNB1/RTCB/FXR1/CBX3/RBM15/KPNA2/TUBB/KPNA4	16
CC	GO:0072686	mitotic spindle	8/303	184/19894	0.0434783	2.85464	3.14318	0.00735323	0.0352138	0.0257148	NUMA1/TUBB2B/IK/RCC2/CDK1/TUBB/RTRAF/DYNLL1	8
CC	GO:0030057	desmosome	3/303	27/19894	0.111111	7.2952	4.07069	0.00780691	0.0361804	0.0264207	PKP3/PNN/UBA1	3
MF	GO:0003735	structural constituent of ribosome	57/301	176/18522	0.323864	19.9289	32.4295	7.25091e-59	2.93662e-56	2.49584e-56	RPS11/RPL3/RPS2/RPS6/RPL24/RPS3A/RPL18A/RPS18/RPS17/RPL34/RPL13/RPS9/RPL5/RPL8/RPL10A/RPL15/RPS14/RPS13/RPL35/RPL9/RPL17/RPL35A/RPS26/RPL30/RPL29/RPL38/RPL26/RPL22L1/RPL22/RPS29/RPS7/IMP3/RPL13A/RPSA/RPL28/RPL4/RPS4X/RPLP2/RPL19/RPS8/RPL32/RPL7A/RSL24D1/RPL27A/RPL7/RPLP1/RPL39P5/RPL36/RPL18/RPS20/RPS10/RPS12/RPS16/RPS5/RPL21/RPL7L1/RPLP0	57
MF	GO:0019843	rRNA binding	16/301	67/18522	0.238806	14.6949	14.4334	8.47206e-15	1.71559e-12	1.45809e-12	RPS11/BRIX1/RPF2/RPS18/RRS1/RPS9/RPL5/RPL8/RPS13/RPL9/IMP3/RPS4X/RBM34/RPF1/RPS5/RPLP0	16
MF	GO:0048027	mRNA 5'-UTR binding	10/301	24/18522	0.416667	25.6395	15.5241	1.77534e-12	2.3967e-10	2.03697e-10	GNL3/SYNCRIP/RPS3A/RSL1D1/DDX3X/RPL5/RPS14/RPS13/RPL26/RPS7	10
MF	GO:0043021	ribonucleoprotein complex binding	18/301	169/18522	0.106509	6.55401	9.32236	3.19686e-10	3.23682e-08	2.75099e-08	EIF6/DDX17/GTPBP4/DDX3X/EEF2/PES1/SNRPB/RBM39/BOP1/C1QBP/RPSA/CPSF6/FXR1/RPLP1/SND1/SRP9/STRAP/TMA16	18
MF	GO:0045296	cadherin binding	24/301	333/18522	0.0720721	4.43495	8.12956	1.21597e-09	9.84937e-08	8.37101e-08	MYH9/FASN/RPS2/RPL24/RSL1D1/DDX3X/EEF2/RPL34/PKP3/RPL15/RUVBL1/RPS26/RPL29/CTNND1/NOP56/CLIC1/PLEC/RPL7A/EEF1D/SND1/PAICS/CCT8/CAPZA1/EIF2S3	24
MF	GO:0003724	RNA helicase activity	12/301	77/18522	0.155844	9.58985	9.70781	3.90491e-09	2.37877e-07	2.02173e-07	DDX17/SNRNP200/DDX3X/DHX15/DDX24/DDX1/DDX50/DDX54/DDX41/DDX27/DDX10/DDX18	12
MF	GO:0004386	helicase activity	16/301	154/18522	0.103896	6.39323	8.6379	4.52087e-09	2.37877e-07	2.02173e-07	DDX17/SNRNP200/DDX3X/DHX15/DDX24/RUVBL2/RUVBL1/DDX1/DDX50/SMARCA5/XRCC6/DDX54/DDX41/DDX27/DDX10/DDX18	16
MF	GO:0016887	ATP hydrolysis activity	26/301	417/18522	0.0623501	3.83671	7.53031	5.21524e-09	2.37877e-07	2.02173e-07	DDX17/SNRNP200/DDX3X/DHX15/HSP90AB2P/DDX24/CCT3/RUVBL2/RUVBL1/ATP5F1C/DDX1/DDX50/SMARCA5/ATP2A2/XRCC6/TCP1/CCT6A/DDX54/HSP90AA1/DDX41/DDX27/CCT8/CCT7/CCT2/DDX10/DDX18	26
MF	GO:0008186	ATP-dependent activity, acting on RNA	12/301	79/18522	0.151899	9.34707	9.55567	5.28616e-09	2.37877e-07	2.02173e-07	DDX17/SNRNP200/DDX3X/DHX15/DDX24/DDX1/DDX50/DDX54/DDX41/DDX27/DDX10/DDX18	12
MF	GO:0140098	catalytic activity, acting on RNA	23/301	390/18522	0.0589744	3.62898	6.74413	1.13447e-07	4.5946e-06	3.90496e-06	NOP2/FTSJ3/DDX17/FBL/XRN2/SNRNP200/DDX3X/DHX15/DDX24/IARS1/DDX1/DDX50/POP1/EPRS1/DDX54/RTCB/DDX41/DDX27/SND1/FARSA/DDX10/DDX18/POLR2B	23
MF	GO:0140662	ATP-dependent protein folding chaperone	8/301	40/18522	0.2	12.307	9.20092	2.16982e-07	7.98887e-06	6.78976e-06	HSP90AB2P/CCT3/TCP1/CCT6A/HSP90AA1/CCT8/CCT7/CCT2	8
MF	GO:0044183	protein folding chaperone	9/301	69/18522	0.130435	8.02629	7.5153	1.69152e-06	5.70887e-05	4.85198e-05	HSP90AB2P/CCT3/KHSRP/TCP1/CCT6A/HSP90AA1/CCT8/CCT7/CCT2	9
MF	GO:0000146	microfilament motor activity	6/301	37/18522	0.162162	9.97863	7.02636	2.66567e-05	0.000830458	0.000705808	MYO6/MYO9A/MYH9/MYL6/MYO1C/MYH14	6
MF	GO:0051082	unfolded protein binding	10/301	122/18522	0.0819672	5.04384	5.75963	3.06641e-05	0.000887069	0.000753922	HSP90AB2P/CCT3/RUVBL2/SRSF10/TCP1/CCT6A/HSP90AA1/CCT8/CCT7/CCT2	10
MF	GO:0008135	translation factor activity, RNA binding	8/301	84/18522	0.0952381	5.86047	5.73839	6.62628e-05	0.0016004	0.00136019	EIF6/TUFM/EEF2/EIF4B/EEF1D/EIF4G1/EIF2S3/EEF1B2	8
MF	GO:0090079	translation regulator activity, nucleic acid binding	9/301	108/18522	0.0833333	5.12791	5.52964	6.71774e-05	0.0016004	0.00136019	EIF6/TUFM/EEF2/PABPC1/EIF4B/EEF1D/EIF4G1/EIF2S3/EEF1B2	9
MF	GO:0005048	signal sequence binding	6/301	47/18522	0.12766	7.85552	6.0482	0.000107438	0.00241736	0.00205452	AP2B1/AP2M1/KPNB1/SRP14/KPNA2/KPNA4	6
MF	GO:0097718	disordered domain specific binding	5/301	32/18522	0.15625	9.61483	6.26877	0.000154028	0.00328324	0.00279043	NUMA1/AP2M1/HSP90AB2P/HSP90AA1/AP2A2	5
MF	GO:0035615	clathrin adaptor activity	4/301	18/18522	0.222222	13.6744	6.9145	0.000174754	0.00353877	0.00300761	AP2B1/AP2A1/AP2M1/AP2A2	4
MF	GO:0003714	transcription corepressor activity	11/301	198/18522	0.0555556	3.4186	4.39761	0.000409863	0.00721714	0.00613387	TRIM28/SNW1/RUVBL2/SAP18/NOC2L/HMGB1/MYBBP1A/TCERG1/C1QBP/DDX54/SRSF2	11
MF	GO:0001094	TFIID-class transcription factor complex binding	3/301	10/18522	0.3	18.4605	7.09837	0.000468512	0.00790614	0.00671945	FBL/RUVBL2/RUVBL1	3
MF	GO:0055105	ubiquitin-protein transferase inhibitor activity	3/301	11/18522	0.272727	16.7822	6.72945	0.000636471	0.0103108	0.00876321	RPL5/RPS7/RPS20	3
MF	GO:0005525	GTP binding	15/301	380/18522	0.0394737	2.42901	3.61754	0.00146641	0.0212106	0.0180269	GNL3/GTPBP4/TUFM/TUBA4A/EEF2/GNAI2/RAB1B/TUBB2B/HSP90AA1/RTCB/TUBA1A/GNL2/RAB7A/TUBB/EIF2S3	15
MF	GO:0043531	ADP binding	4/301	38/18522	0.105263	6.47736	4.34404	0.00326627	0.0357524	0.0303861	MYO6/MYH9/RUVBL2/RUVBL1	4
MF	GO:0061608	nuclear import signal receptor activity	3/301	20/18522	0.15	9.23023	4.73312	0.0039463	0.0414214	0.0352042	KPNB1/KPNA2/KPNA4	3
MF	GO:0140104	molecular carrier activity	6/301	95/18522	0.0631579	3.88641	3.62512	0.00454682	0.0449372	0.0381923	HBB/MTCH2/KPNB1/PWP1/KPNA2/KPNA4	6
MF	GO:0070182	DNA polymerase binding	3/301	21/18522	0.142857	8.7907	4.59111	0.0045492	0.0449372	0.0381923	HMGB1/NAT10/HSP90AA1	3
