## Supplementary material for "Blocking Minor Intron Splicing Disrupts DNA Repair and Overcomes Therapy Resistance in Prostate and Breast Cancer": Sup Table 6

### Sheet: Brca_pos_only
Genes that are listed in the Venn diagram depicted in Fig. 5J, BRCA positive only
intronID	Brca_pos	Brca_neg	siCtrl
ENSMUSG00000002342_Tmem161a_ENSMUST00000002413::8:70177609-70178866(+)	TRUE	FALSE	FALSE
ENSMUSG00000019808_Adat2_ENSMUST00000019944::10:13560265-13561703(+)	TRUE	FALSE	FALSE
ENSMUSG00000021952_Xpo4_ENSMUST00000174545::14:57585985-57586579(-)	TRUE	FALSE	FALSE
ENSMUSG00000022663_Atg3_ENSMUST00000023343::16:45186235-45187659(+)	TRUE	FALSE	FALSE
ENSMUSG00000025008_Tctn3_ENSMUST00000025981::19:40605798-40606225(-)	TRUE	FALSE	FALSE
ENSMUSG00000027222_Pex16_ENSMUST00000028650::2:92378949-92379033(+)	TRUE	FALSE	FALSE
ENSMUSG00000027387_Zc3h8_ENSMUST00000028866::2:128929957-128930791(-)	TRUE	FALSE	FALSE
ENSMUSG00000028099_Polr3c_ENSMUST00000154679::3:96715695-96716428(-)	TRUE	FALSE	FALSE
ENSMUSG00000029387_Gtf2h3_ENSMUST00000031333::5:124588688-124589370(+)	TRUE	FALSE	FALSE
ENSMUSG00000029407_Uso1_ENSMUST00000031355::5:92187346-92187697(+)	TRUE	FALSE	FALSE
ENSMUSG00000034480_Diaph2_ENSMUST00000167619::X:129956013-129957242(+)	TRUE	FALSE	FALSE
ENSMUSG00000039100_March6_ENSMUST00000090227::15:31486151-31486354(-)	TRUE	FALSE	FALSE
ENSMUSG00000039199_Zdhhc1_ENSMUST00000212303::8:105478928-105483540(-)	TRUE	FALSE	FALSE
ENSMUSG00000025395_Prim1_ENSMUST00000026461::10:128022973-128023582(+)	TRUE	FALSE	FALSE
ENSMUSG00000000028_Cdc45_ENSMUST00000000028::16:18795227-18795824(-)	TRUE	FALSE	FALSE
ENSMUSG00000036352_Ubac1_ENSMUST00000036509::2:26007954-26008860(-)	TRUE	FALSE	FALSE
ENSMUSG00000052293_Taf9_ENSMUST00000190594::13:100651718-100654190(+)	TRUE	FALSE	FALSE
ENSMUSG00000086454_Platr14_ENSMUST00000136364::2:104559411-104559723(+)	TRUE	FALSE	FALSE

### Sheet: Brca_neg_only
Genes that are listed in the Venn diagram depicted in Fig. 5J, BRCA negative only
intronID	Brca_pos	Brca_neg	siCtrl
ENSMUSG00000001173_Ocrl_ENSMUST00000001202::X:47961462-47962079(+)	FALSE	TRUE	FALSE
ENSMUSG00000003575_Crtc1_ENSMUST00000076615::8:70405321-70406077(-)	FALSE	TRUE	FALSE
ENSMUSG00000005774_Rfx5_ENSMUST00000107254::3:94956607-94956720(+)	FALSE	TRUE	FALSE
ENSMUSG00000009470_Tnpo1_ENSMUST00000109401::13:98888542-98890676(-)	FALSE	TRUE	FALSE
ENSMUSG00000018999_Slc35b4_ENSMUST00000019143::6:34158627-34159432(-)	FALSE	TRUE	FALSE
ENSMUSG00000023764_Sfi1_ENSMUST00000081318::11:3157937-3159984(-)	FALSE	TRUE	FALSE
ENSMUSG00000026585_Kifap3_ENSMUST00000077642::1:163815950-163817832(+)	FALSE	TRUE	FALSE
ENSMUSG00000028760_Eif4g3_ENSMUST00000084215::4:137994145-138045342(+)	FALSE	TRUE	FALSE
ENSMUSG00000030527_Crtc3_ENSMUST00000122255::7:80620584-80629619(-)	FALSE	TRUE	FALSE
ENSMUSG00000030982_Vps35l_ENSMUST00000059390::7:118773118-118773999(+)	FALSE	TRUE	FALSE
ENSMUSG00000031832_Taf1c_ENSMUST00000093099::8:119601433-119601541(-)	FALSE	TRUE	FALSE
ENSMUSG00000035704_Alg8_ENSMUST00000098300::7:97379918-97380240(+)	FALSE	TRUE	FALSE
ENSMUSG00000037461_Ints7_ENSMUST00000045450::1:191613743-191614578(+)	FALSE	TRUE	FALSE
ENSMUSG00000038563_Efl1_ENSMUST00000039881::7:82683841-82684318(+)	FALSE	TRUE	FALSE
ENSMUSG00000039018_Mtg1_ENSMUST00000036977::7:140138384-140140195(+)	FALSE	TRUE	FALSE
ENSMUSG00000044155_Lsm8_ENSMUST00000056398::6:18848764-18849625(+)	FALSE	TRUE	FALSE
ENSMUSG00000047921_Trappc9_ENSMUST00000089770::15:72685374-72693503(-)	FALSE	TRUE	FALSE
ENSMUSG00000053329_Gatd3a_ENSMUST00000001242::10:78162719-78163396(-)	FALSE	TRUE	FALSE
ENSMUSG00000055067_Smyd3_ENSMUST00000128302::1:179043912-179050290(-)	FALSE	TRUE	FALSE
ENSMUSG00000055912_Tmem150a_ENSMUST00000069695::6:72358757-72359005(+)	FALSE	TRUE	FALSE
ENSMUSG00000079469_Pigb_ENSMUST00000184035::9:73036822-73038622(-)	FALSE	TRUE	FALSE
ENSMUSG00000080268_Brms1_ENSMUST00000116567::19:5047485-5048508(+)	FALSE	TRUE	FALSE
ENSMUSG00000086370_Ftx_ENSMUST00000236231::X:103570876-103580512(-)	FALSE	TRUE	FALSE
ENSMUSG00000027411_Vps16_ENSMUST00000130258::2:130438831-130439619(+)	FALSE	TRUE	FALSE
ENSMUSG00000029427_Zcchc8_ENSMUST00000200503::5:123719526-123720722(-)	FALSE	TRUE	FALSE
ENSMUSG00000032126_Hmbs_ENSMUST00000077353::9:44338029-44339477(-)	FALSE	TRUE	FALSE
ENSMUSG00000037568_Vash2_ENSMUST00000047409::1:190960480-190966202(-)	FALSE	TRUE	FALSE
ENSMUSG00000039356_Exosc2_ENSMUST00000125883::2:31675905-31676664(+)	FALSE	TRUE	FALSE
ENSMUSG00000039463_Slc9a8_ENSMUST00000109218::2:167457466-167459660(+)	FALSE	TRUE	FALSE
ENSMUSG00000041096_Tspyl2_ENSMUST00000044509::X:152340381-152341539(-)	FALSE	TRUE	FALSE
ENSMUSG00000074476_Spc24_ENSMUST00000098942::9:21756296-21757116(-)	FALSE	TRUE	FALSE
ENSMUSG00000017756_Slc12a7_ENSMUST00000017900::13:73813673-73814842(+)	FALSE	TRUE	FALSE
ENSMUSG00000021936_Mapk8_ENSMUST00000111945::14:33388983-33390672(-)	FALSE	TRUE	FALSE
ENSMUSG00000027552_E2f5_ENSMUST00000029069::3:14588302-14601002(+)	FALSE	TRUE	FALSE
ENSMUSG00000032754_Slc8b1_ENSMUST00000068326::5:120530397-120531080(+)	FALSE	TRUE	FALSE
ENSMUSG00000036810_Cnep1r1_ENSMUST00000131891::8:88129805-88130340(+)	FALSE	TRUE	FALSE
ENSMUSG00000039463_Slc9a8_ENSMUST00000047815::2:167457466-167459648(+)	FALSE	TRUE	FALSE
ENSMUSG00000053137_Mapk11_ENSMUST00000088823::15:89145176-89145374(-)	FALSE	TRUE	FALSE
ENSMUSG00000078656_Vps25_ENSMUST00000107280::11:101254177-101254918(+)	FALSE	TRUE	FALSE
ENSMUSG00000019143_Hars2_ENSMUST00000152954::18:36786207-36787501(+)	FALSE	TRUE	FALSE
ENSMUSG00000001062_Vps9d1_ENSMUST00000122363::8:123248207-123248613(-)	FALSE	TRUE	FALSE
ENSMUSG00000002320_Tm9sf1_ENSMUST00000122358::14:55636613-55637858(-)	FALSE	TRUE	FALSE
ENSMUSG00000017376_Nlk_ENSMUST00000142739::11:78590990-78618274(-)	FALSE	TRUE	FALSE
ENSMUSG00000021497_Txndc15_ENSMUST00000021959::13:55721743-55724507(+)	FALSE	TRUE	FALSE
ENSMUSG00000022389_Tef_ENSMUST00000167138::15:81820656-81821198(+)	FALSE	TRUE	FALSE
ENSMUSG00000022476_Polr3h_ENSMUST00000023113::15:81917402-81918267(-)	FALSE	TRUE	FALSE
ENSMUSG00000022537_Tmem44_ENSMUST00000140402::16:30539539-30540738(-)	FALSE	TRUE	FALSE
ENSMUSG00000022837_Iqcb1_ENSMUST00000023535::16:36871608-36872191(+)	FALSE	TRUE	FALSE
ENSMUSG00000024104_Washc2_ENSMUST00000036759::6:116244693-116246107(+)	FALSE	TRUE	FALSE
ENSMUSG00000028745_Capzb_ENSMUST00000102507::4:139288974-139291002(+)	FALSE	TRUE	FALSE
ENSMUSG00000029705_Cux1_ENSMUST00000175918::5:136340138-136359973(-)	FALSE	TRUE	FALSE
ENSMUSG00000032410_Xrn1_ENSMUST00000185633::9:95977903-95979134(+)	FALSE	TRUE	FALSE
ENSMUSG00000032777_Gtf3c1_ENSMUST00000055506::7:125663547-125667023(-)	FALSE	TRUE	FALSE
ENSMUSG00000037890_Wdr19_ENSMUST00000203653::5:65240996-65241071(+)	FALSE	TRUE	FALSE
ENSMUSG00000037935_Smarce1_ENSMUST00000103133::11:99213331-99214033(-)	FALSE	TRUE	FALSE
ENSMUSG00000041977_Arhgef11_ENSMUST00000039476::3:87727496-87727962(+)	FALSE	TRUE	FALSE
ENSMUSG00000043909_Trp53bp1_ENSMUST00000154426::2:121202759-121203392(-)	FALSE	TRUE	FALSE
ENSMUSG00000066148_Prpf4_ENSMUST00000084524::4:62411883-62414542(+)	FALSE	TRUE	FALSE
ENSMUSG00000068740_Celsr2_ENSMUST00000090558::3:108395673-108395942(-)	FALSE	TRUE	FALSE
ENSMUSG00000017188_Coa3_ENSMUST00000168089::11:101278399-101278713(-)	FALSE	TRUE	FALSE
ENSMUSG00000027981_Rnpc3_ENSMUST00000106535::3:113608409-113609037(-)	FALSE	TRUE	FALSE
ENSMUSG00000028184_Adgrl2_ENSMUST00000200216::3:148817929-148820972(-)	FALSE	TRUE	FALSE
ENSMUSG00000048490_Nrip1_ENSMUST00000121927::16:76352547-76373769(-)	FALSE	TRUE	FALSE
ENSMUSG00000014767_Tbp_ENSMUST00000118001::17:15513622-15515615(+)	FALSE	TRUE	FALSE
ENSMUSG00000035614_Togaram1_ENSMUST00000066296::12:64986491-64992544(+)	FALSE	TRUE	FALSE
ENSMUSG00000048490_Nrip1_ENSMUST00000231585::16:76352550-76373769(-)	FALSE	TRUE	FALSE
ENSMUSG00000005103_Wdr1_ENSMUST00000005234::5:38545855-38546943(-)	FALSE	TRUE	FALSE
ENSMUSG00000020721_Helz_ENSMUST00000154847::11:107671282-107671872(+)	FALSE	TRUE	FALSE
ENSMUSG00000022635_Zcrb1_ENSMUST00000076070::15:93387860-93391050(-)	FALSE	TRUE	FALSE
ENSMUSG00000026790_Odf2_ENSMUST00000113759::2:29904108-29912565(+)	FALSE	TRUE	FALSE
ENSMUSG00000028207_Asph_ENSMUST00000103004::4:9622227-9624359(-)	FALSE	TRUE	FALSE
ENSMUSG00000030180_Kdm5a_ENSMUST00000005108::6:120428378-120430059(+)	FALSE	TRUE	FALSE
ENSMUSG00000032320_Rcn2_ENSMUST00000114276::9:56053021-56056158(+)	FALSE	TRUE	FALSE
ENSMUSG00000034893_Cog3_ENSMUST00000049168::14:75741756-75742340(-)	FALSE	TRUE	FALSE
ENSMUSG00000041000_Trim62_ENSMUST00000147852::4:128884578-128885181(+)	FALSE	TRUE	FALSE
ENSMUSG00000041135_Ripk2_ENSMUST00000037035::4:16155191-16158276(-)	FALSE	TRUE	FALSE
ENSMUSG00000031278_Acsl4_ENSMUST00000112903::X:142351616-142360386(-)	FALSE	TRUE	FALSE

### Sheet: siCtrl_only
Genes that are listed in the Venn diagram depicted in Fig. 5J, siCtr negative only
intronID	Brca_pos	Brca_neg	siCtrl
ENSMUSG00000041879_Ipo9_ENSMUST00000041023::1:135406576-135406758(-)	FALSE	FALSE	TRUE
ENSMUSG00000040473_Cfap69_ENSMUST00000199314::5:5621540-5622072(-)	FALSE	FALSE	TRUE
ENSMUSG00000056536_Pign_ENSMUST00000187537::1:105553900-105557462(-)	FALSE	FALSE	TRUE
ENSMUSG00000022369_Mtbp_ENSMUST00000170046::15:55563089-55564612(+)	FALSE	FALSE	TRUE
ENSMUSG00000024410_Rmc1_ENSMUST00000134046::18:12184024-12184238(+)	FALSE	FALSE	TRUE
ENSMUSG00000029227_Fip1l1_ENSMUST00000113536::5:74571193-74572428(+)	FALSE	FALSE	TRUE
ENSMUSG00000031024_St5_ENSMUST00000077909::7:109541433-109542319(-)	FALSE	FALSE	TRUE
ENSMUSG00000031434_Morc4_ENSMUST00000136415::X:139822829-139823167(-)	FALSE	FALSE	TRUE
ENSMUSG00000039943_Plcb4_ENSMUST00000110109::2:135968002-135968320(+)	FALSE	FALSE	TRUE
ENSMUSG00000056536_Pign_ENSMUST00000186485::1:105640725-105644478(-)	FALSE	FALSE	TRUE
ENSMUSG00000066571_4931406P16Rik_ENSMUST00000108074::7:34256571-34257346(-)	FALSE	FALSE	TRUE
ENSMUSG00000087403_Kantr_ENSMUST00000195280::X:152327240-152327409(-)	FALSE	FALSE	TRUE
ENSMUSG00000034403_Pja1_ENSMUST00000113790::X:99467583-99468122(-)	FALSE	FALSE	TRUE
ENSMUSG00000027425_Kat14_ENSMUST00000028911::2:144400823-144402394(+)	FALSE	FALSE	TRUE
ENSMUSG00000030057_Cnbp_ENSMUST00000032138::6:87845324-87845464(-)	FALSE	FALSE	TRUE
ENSMUSG00000030077_Chl1_ENSMUST00000066905::6:103693188-103695336(+)	FALSE	FALSE	TRUE
ENSMUSG00000046711_Hmga1_ENSMUST00000231866::17:27561012-27561464(+)	FALSE	FALSE	TRUE
ENSMUSG00000074794_Arrdc3_ENSMUST00000159690::13:80891225-80891449(+)	FALSE	FALSE	TRUE

### Sheet: Brca_pos_and_Brca_neg
Genes that are listed in the Venn diagram depicted in Fig. 5J, BRCA positive and negative only
intronID	Brca_pos	Brca_neg	siCtrl
ENSMUSG00000000441_Raf1_ENSMUST00000000451::6:115620328-115621815(-)	TRUE	TRUE	FALSE
ENSMUSG00000003161_Sri_ENSMUST00000088786::5:8062428-8063259(+)	TRUE	TRUE	FALSE
ENSMUSG00000019984_Med23_ENSMUST00000092646::10:24906059-24907181(+)	TRUE	TRUE	FALSE
ENSMUSG00000020922_Lsm12_ENSMUST00000021297::11:102182992-102185082(-)	TRUE	TRUE	FALSE
ENSMUSG00000020974_Pole2_ENSMUST00000021359::12:69212272-69212986(-)	TRUE	TRUE	FALSE
ENSMUSG00000022369_Mtbp_ENSMUST00000170046::15:55571390-55572895(+)	TRUE	TRUE	FALSE
ENSMUSG00000022469_Rapgef3_ENSMUST00000126854::15:97757510-97757682(-)	TRUE	TRUE	FALSE
ENSMUSG00000024410_Rmc1_ENSMUST00000025276::18:12184024-12184208(+)	TRUE	TRUE	FALSE
ENSMUSG00000024800_Rpp30_ENSMUST00000025714::19:36101272-36101820(+)	TRUE	TRUE	FALSE
ENSMUSG00000025133_Ints4_ENSMUST00000026126::7:97516342-97517621(+)	TRUE	TRUE	FALSE
ENSMUSG00000025137_Pcyt2_ENSMUST00000026129::11:120612084-120612462(-)	TRUE	TRUE	FALSE
ENSMUSG00000026509_Capn2_ENSMUST00000068505::1:182472993-182473881(-)	TRUE	TRUE	FALSE
ENSMUSG00000027201_Myef2_ENSMUST00000067780::2:125109204-125109669(-)	TRUE	TRUE	FALSE
ENSMUSG00000028010_Gar1_ENSMUST00000029643::3:129828965-129829336(-)	TRUE	TRUE	FALSE
ENSMUSG00000028233_Tgs1_ENSMUST00000052712::4:3604916-3605822(+)	TRUE	TRUE	FALSE
ENSMUSG00000028318_Polr1e_ENSMUST00000133157::4:45027472-45028002(+)	TRUE	TRUE	FALSE
ENSMUSG00000028647_Mycbp_ENSMUST00000030400::4:123909683-123909836(+)	TRUE	TRUE	FALSE
ENSMUSG00000028894_Inpp5b_ENSMUST00000094782::4:124797910-124798251(+)	TRUE	TRUE	FALSE
ENSMUSG00000029104_Htt_ENSMUST00000080036::5:34907594-34908631(+)	TRUE	TRUE	FALSE
ENSMUSG00000030555_Ttc23_ENSMUST00000032774::7:67669849-67670051(+)	TRUE	TRUE	FALSE
ENSMUSG00000031951_Tmem231_ENSMUST00000034429::8:111914110-111914488(-)	TRUE	TRUE	FALSE
ENSMUSG00000032586_Traip_ENSMUST00000049348::9:107970759-107970973(+)	TRUE	TRUE	FALSE
ENSMUSG00000035845_Alg12_ENSMUST00000162183::15:88811521-88812055(-)	TRUE	TRUE	FALSE
ENSMUSG00000036985_Zdhhc9_ENSMUST00000037960::X:48181350-48182098(-)	TRUE	TRUE	FALSE
ENSMUSG00000038141_Tmem181a_ENSMUST00000232383::17:6303304-6304245(+)	TRUE	TRUE	FALSE
ENSMUSG00000038384_Setd1b_ENSMUST00000163030::5:123161130-123161750(+)	TRUE	TRUE	FALSE
ENSMUSG00000040044_Orc3_ENSMUST00000048706::4:34571019-34571728(-)	TRUE	TRUE	FALSE
ENSMUSG00000041685_Fcho2_ENSMUST00000040340::13:98755256-98755567(-)	TRUE	TRUE	FALSE
ENSMUSG00000042055_Wdr11_ENSMUST00000084519::7:129633730-129634817(+)	TRUE	TRUE	FALSE
ENSMUSG00000042590_Ipo11_ENSMUST00000080856::13:106876280-106876934(-)	TRUE	TRUE	FALSE
ENSMUSG00000045679_Pqlc3_ENSMUST00000054536::12:16995672-16997633(-)	TRUE	TRUE	FALSE
ENSMUSG00000048696_Mex3d_ENSMUST00000123141::10:80381063-80381238(-)	TRUE	TRUE	FALSE
ENSMUSG00000051329_Nup160_ENSMUST00000057481::2:90708983-90710032(+)	TRUE	TRUE	FALSE
ENSMUSG00000055128_Cgrrf1_ENSMUST00000068532::14:46846052-46846184(+)	TRUE	TRUE	FALSE
ENSMUSG00000057469_E2f6_ENSMUST00000020908::12:16820385-16822092(+)	TRUE	TRUE	FALSE
ENSMUSG00000058325_Dock1_ENSMUST00000084488::7:135137957-135138077(+)	TRUE	TRUE	FALSE
ENSMUSG00000062014_Gmfb_ENSMUST00000111817::14:46814988-46815598(-)	TRUE	TRUE	FALSE
ENSMUSG00000062604_Srpk2_ENSMUST00000088392::5:23540482-23545522(-)	TRUE	TRUE	FALSE
ENSMUSG00000071647_Eml3_ENSMUST00000096241::19:8933547-8933769(+)	TRUE	TRUE	FALSE
ENSMUSG00000075702_Selenom_ENSMUST00000094469::11:3516521-3516841(+)	TRUE	TRUE	FALSE
ENSMUSG00000014353_Tmem87b_ENSMUST00000110325::2:128839220-128841234(+)	TRUE	TRUE	FALSE
ENSMUSG00000020366_Mapk9_ENSMUST00000109179::11:49873908-49878230(+)	TRUE	TRUE	FALSE
ENSMUSG00000036810_Cnep1r1_ENSMUST00000095214::8:88129805-88130346(+)	TRUE	TRUE	FALSE
ENSMUSG00000053436_Mapk14_ENSMUST00000004990::17:28728976-28740679(+)	TRUE	TRUE	FALSE
ENSMUSG00000070426_Rnf121_ENSMUST00000106953::7:102020493-102023311(-)	TRUE	TRUE	FALSE
ENSMUSG00000014353_Tmem87b_ENSMUST00000143398::2:128840804-128841234(+)	TRUE	TRUE	FALSE
ENSMUSG00000020925_Ccdc43_ENSMUST00000124869::11:102686497-102690200(-)	TRUE	TRUE	FALSE
ENSMUSG00000031820_Babam1_ENSMUST00000002473::8:71399808-71401679(+)	TRUE	TRUE	FALSE
ENSMUSG00000034175_Rhbdd3_ENSMUST00000101610::11:5104405-5105184(+)	TRUE	TRUE	FALSE
ENSMUSG00000035762_Tmem161b_ENSMUST00000225069::13:84272328-84282748(+)	TRUE	TRUE	FALSE
ENSMUSG00000037553_Zdhhc18_ENSMUST00000084238::4:133613026-133613638(-)	TRUE	TRUE	FALSE
ENSMUSG00000040473_Cfap69_ENSMUST00000054865::5:5647046-5649789(-)	TRUE	TRUE	FALSE
ENSMUSG00000041096_Tspyl2_ENSMUST00000178165::X:152340394-152341539(-)	TRUE	TRUE	FALSE
ENSMUSG00000041528_Rnf123_ENSMUST00000162355::9:108067514-108068121(-)	TRUE	TRUE	FALSE
ENSMUSG00000053436_Mapk14_ENSMUST00000114754::17:28728976-28737010(+)	TRUE	TRUE	FALSE
ENSMUSG00000058240_Cryzl1_ENSMUST00000073466::16:91690750-91692598(-)	TRUE	TRUE	FALSE
ENSMUSG00000001380_Hars_ENSMUST00000001416::18:36772384-36773519(-)	TRUE	TRUE	FALSE
ENSMUSG00000041528_Rnf123_ENSMUST00000162355::9:108069287-108069675(-)	TRUE	TRUE	FALSE
ENSMUSG00000006010_Odr4_ENSMUST00000111913::1:150383095-150384428(-)	TRUE	TRUE	FALSE
ENSMUSG00000015647_Lama5_ENSMUST00000015791::2:180190802-180190904(-)	TRUE	TRUE	FALSE
ENSMUSG00000020903_Stx8_ENSMUST00000021285::11:67973328-67984562(+)	TRUE	TRUE	FALSE
ENSMUSG00000021243_Fcf1_ENSMUST00000021669::12:84980603-84982235(+)	TRUE	TRUE	FALSE
ENSMUSG00000022761_Lztr1_ENSMUST00000023444::16:17524458-17525238(+)	TRUE	TRUE	FALSE
ENSMUSG00000027411_Vps16_ENSMUST00000028900::2:130440580-130440706(+)	TRUE	TRUE	FALSE
ENSMUSG00000031807_Pgls_ENSMUST00000143441::8:71592789-71594083(+)	TRUE	TRUE	FALSE
ENSMUSG00000037270_4932438A13Rik_ENSMUST00000057272::3:36895416-36895805(+)	TRUE	TRUE	FALSE
ENSMUSG00000061046_Haghl_ENSMUST00000133071::17:25784726-25785422(-)	TRUE	TRUE	FALSE
ENSMUSG00000097309_Gm17249_ENSMUST00000181277::10:84621459-84622196(-)	TRUE	TRUE	FALSE
ENSMUSG00000014767_Tbp_ENSMUST00000162505::17:15513622-15514229(+)	TRUE	TRUE	FALSE
ENSMUSG00000033632_AW554918_ENSMUST00000165400::18:25169087-25174686(+)	TRUE	TRUE	FALSE
ENSMUSG00000068114_Ccdc134_ENSMUST00000229788::15:82130171-82131415(+)	TRUE	TRUE	FALSE
ENSMUSG00000027981_Rnpc3_ENSMUST00000153853::3:113608412-113609037(-)	TRUE	TRUE	FALSE

### Sheet: Brca_pos_and_siCtrl
Genes that are listed in the Venn diagram depicted in Fig. 5J, BRCA positive and siCtr only
intronID	Brca_pos	Brca_neg	siCtrl
ENSMUSG00000027900_Dram2_ENSMUST00000067630::3:106570871-106571610(+)	TRUE	FALSE	TRUE
ENSMUSG00000028894_Inpp5b_ENSMUST00000094782::4:124742591-124742935(+)	TRUE	FALSE	TRUE
ENSMUSG00000029777_Gars_ENSMUST00000003572::6:55068169-55069340(+)	TRUE	FALSE	TRUE
ENSMUSG00000032010_Usp2_ENSMUST00000034508::9:44092556-44092701(+)	TRUE	FALSE	TRUE
ENSMUSG00000037058_Paip2_ENSMUST00000235210::18:35599311-35599712(+)	TRUE	FALSE	TRUE
ENSMUSG00000039917_Rhbdd2_ENSMUST00000043707::5:135636403-135639089(+)	TRUE	FALSE	TRUE
ENSMUSG00000054408_Spcs3_ENSMUST00000067476::8:54526528-54528341(-)	TRUE	FALSE	TRUE
ENSMUSG00000022960_Donson_ENSMUST00000023682::16:91682294-91682515(-)	TRUE	FALSE	TRUE
ENSMUSG00000052798_Nup107_ENSMUST00000167943::10:117790055-117790466(-)	TRUE	FALSE	TRUE
ENSMUSG00000057335_Cep170_ENSMUST00000195433::1:176782552-176788466(-)	TRUE	FALSE	TRUE
ENSMUSG00000029016_Clcn6_ENSMUST00000137724::4:148024225-148026532(-)	TRUE	FALSE	TRUE
ENSMUSG00000057335_Cep170_ENSMUST00000195717::1:176782556-176788466(-)	TRUE	FALSE	TRUE
ENSMUSG00000034175_Rhbdd3_ENSMUST00000036320::11:5104405-5105180(+)	TRUE	FALSE	TRUE
ENSMUSG00000056536_Pign_ENSMUST00000190811::1:105557066-105557462(-)	TRUE	FALSE	TRUE
ENSMUSG00000000441_Raf1_ENSMUST00000203142::6:115620348-115621815(-)	TRUE	FALSE	TRUE
ENSMUSG00000009092_Derl3_ENSMUST00000009236::10:75893844-75893966(+)	TRUE	FALSE	TRUE
ENSMUSG00000022789_Dnm1l_ENSMUST00000096229::16:16341469-16342696(-)	TRUE	FALSE	TRUE
ENSMUSG00000025218_Poll_ENSMUST00000026239::19:45553171-45553508(-)	TRUE	FALSE	TRUE
ENSMUSG00000026921_Egfl7_ENSMUST00000174465::2:26592250-26592417(+)	TRUE	FALSE	TRUE
ENSMUSG00000027708_Dcun1d1_ENSMUST00000196270::3:35921188-35929920(-)	TRUE	FALSE	TRUE
ENSMUSG00000038542_Pcid2_ENSMUST00000166881::8:13085418-13100366(-)	TRUE	FALSE	TRUE
ENSMUSG00000042211_Fbxo38_ENSMUST00000048688::18:62527271-62529551(-)	TRUE	FALSE	TRUE
ENSMUSG00000092203_1110038B12Rik_ENSMUST00000172531::17:34952174-34952351(-)	TRUE	FALSE	TRUE
ENSMUSG00000034403_Pja1_ENSMUST00000113797::X:99467574-99468122(-)	TRUE	FALSE	TRUE
ENSMUSG00000048271_Rbm33_ENSMUST00000059644::5:28413376-28413567(+)	TRUE	FALSE	TRUE
ENSMUSG00000068114_Ccdc134_ENSMUST00000089174::15:82130171-82131423(+)	TRUE	FALSE	TRUE
ENSMUSG00000031592_Pcm1_ENSMUST00000045218::8:41313461-41313844(+)	TRUE	FALSE	TRUE
ENSMUSG00000032480_Dhx30_ENSMUST00000196171::9:110107970-110109025(-)	TRUE	FALSE	TRUE
ENSMUSG00000033228_Scaf11_ENSMUST00000227069::15:96415150-96415776(-)	TRUE	FALSE	TRUE
ENSMUSG00000033623_Pcgf3_ENSMUST00000138264::5:108473907-108474578(+)	TRUE	FALSE	TRUE
ENSMUSG00000035770_Dync1li2_ENSMUST00000212343::8:104420675-104422286(-)	TRUE	FALSE	TRUE
ENSMUSG00000075703_Selenoi_ENSMUST00000145167::5:30247532-30248411(+)	TRUE	FALSE	TRUE
ENSMUSG00000049550_Clip1_ENSMUST00000198833::5:123578129-123578223(-)	TRUE	FALSE	TRUE

### Sheet: Brca_neg_and_siCtrl
Genes that are listed in the Venn diagram depicted in Fig. 5J, BRCA negative and siCtr only
intronID	Brca_pos	Brca_neg	siCtrl
ENSMUSG00000003721_Insig2_ENSMUST00000003818::1:121307307-121312200(-)	FALSE	TRUE	TRUE
ENSMUSG00000020537_Drg2_ENSMUST00000018568::11:60461605-60462173(+)	FALSE	TRUE	TRUE
ENSMUSG00000020949_Fkbp3_ENSMUST00000021332::12:65062741-65063677(-)	FALSE	TRUE	TRUE
ENSMUSG00000024944_Arl2_ENSMUST00000025893::19:6137841-6141036(-)	FALSE	TRUE	TRUE
ENSMUSG00000026585_Kifap3_ENSMUST00000077642::1:163865538-163868700(+)	FALSE	TRUE	TRUE
ENSMUSG00000027490_E2f1_ENSMUST00000000894::2:154561462-154562937(-)	FALSE	TRUE	TRUE
ENSMUSG00000029363_Rfc5_ENSMUST00000086461::5:117381914-117382335(-)	FALSE	TRUE	TRUE
ENSMUSG00000036372_Tmem258_ENSMUST00000040372::19:10206534-10207163(+)	FALSE	TRUE	TRUE
ENSMUSG00000039844_Rapgef1_ENSMUST00000102872::2:29730613-29732826(+)	FALSE	TRUE	TRUE
ENSMUSG00000040282_BC052040_ENSMUST00000166472::2:115670059-115674725(+)	FALSE	TRUE	TRUE
ENSMUSG00000040264_Gbp2b_ENSMUST00000029936::3:142600596-142603557(+)	FALSE	TRUE	TRUE
ENSMUSG00000025157_Zdhhc16_ENSMUST00000026154::19:41938837-41939599(+)	FALSE	TRUE	TRUE
ENSMUSG00000028270_Gbp2_ENSMUST00000165774::3:142625623-142629968(+)	FALSE	TRUE	TRUE
ENSMUSG00000030323_Ift122_ENSMUST00000112925::6:115924473-115925415(+)	FALSE	TRUE	TRUE
ENSMUSG00000020781_Tsen54_ENSMUST00000021134::11:115821008-115821655(+)	FALSE	TRUE	TRUE
ENSMUSG00000027933_Ints3_ENSMUST00000029542::3:90392601-90392790(-)	FALSE	TRUE	TRUE
ENSMUSG00000029687_Ezh2_ENSMUST00000204798::6:47545917-47546748(-)	FALSE	TRUE	TRUE
ENSMUSG00000031402_Mpp1_ENSMUST00000033775::X:75113667-75114233(-)	FALSE	TRUE	TRUE
ENSMUSG00000041782_Lad1_ENSMUST00000038760::1:135831612-135831873(+)	FALSE	TRUE	TRUE
ENSMUSG00000048076_Arf1_ENSMUST00000163300::11:59213524-59227875(-)	FALSE	TRUE	TRUE
ENSMUSG00000063439_B9d2_ENSMUST00000108403::7:25681475-25683290(+)	FALSE	TRUE	TRUE
ENSMUSG00000028419_Chmp5_ENSMUST00000030128::4:40950561-40952367(+)	FALSE	TRUE	TRUE
ENSMUSG00000032458_Copb2_ENSMUST00000035033::9:98582898-98584982(+)	FALSE	TRUE	TRUE

### Sheet: All_three
Genes that are listed in the Venn diagram depicted in Fig. 5J, all three groups
intronID	Brca_pos	Brca_neg	siCtrl
ENSMUSG00000000355_Mcts1_ENSMUST00000000365::X:38606073-38611765(+)	TRUE	TRUE	TRUE
ENSMUSG00000000374_Trappc10_ENSMUST00000000384::10:78207547-78207891(-)	TRUE	TRUE	TRUE
ENSMUSG00000000915_Hip1r_ENSMUST00000000939::5:123989369-123989590(+)	TRUE	TRUE	TRUE
ENSMUSG00000001674_Ddx18_ENSMUST00000001724::1:121554139-121555215(-)	TRUE	TRUE	TRUE
ENSMUSG00000001794_Capns1_ENSMUST00000001845::7:30190728-30192161(-)	TRUE	TRUE	TRUE
ENSMUSG00000001998_Ap4e1_ENSMUST00000002063::2:127046288-127046845(+)	TRUE	TRUE	TRUE
ENSMUSG00000002319_Ipo4_ENSMUST00000047131::14:55627668-55627784(-)	TRUE	TRUE	TRUE
ENSMUSG00000002413_Braf_ENSMUST00000002487::6:39627841-39628608(-)	TRUE	TRUE	TRUE
ENSMUSG00000002748_Baz1b_ENSMUST00000002825::5:135187757-135196471(+)	TRUE	TRUE	TRUE
ENSMUSG00000002957_Ap2a2_ENSMUST00000003038::7:141627984-141629189(+)	TRUE	TRUE	TRUE
ENSMUSG00000003068_Stk11_ENSMUST00000003152::10:80124886-80125478(+)	TRUE	TRUE	TRUE
ENSMUSG00000003099_Ppp5c_ENSMUST00000003183::7:17007832-17008613(-)	TRUE	TRUE	TRUE
ENSMUSG00000004264_Phb2_ENSMUST00000004375::6:124715164-124715581(+)	TRUE	TRUE	TRUE
ENSMUSG00000004667_Polr2e_ENSMUST00000004786::10:80036843-80036914(-)	TRUE	TRUE	TRUE
ENSMUSG00000004864_Mapk13_ENSMUST00000233984::17:28776574-28777481(+)	TRUE	TRUE	TRUE
ENSMUSG00000004865_Srpk1_ENSMUST00000130643::17:28603545-28605298(-)	TRUE	TRUE	TRUE
ENSMUSG00000005262_Ufd1_ENSMUST00000115578::16:18821170-18823222(+)	TRUE	TRUE	TRUE
ENSMUSG00000005899_Smpd4_ENSMUST00000006053::16:17626539-17626638(+)	TRUE	TRUE	TRUE
ENSMUSG00000005982_Naa60_ENSMUST00000186375::16:3900878-3901782(+)	TRUE	TRUE	TRUE
ENSMUSG00000006736_Tspan31_ENSMUST00000060991::10:127068989-127069345(-)	TRUE	TRUE	TRUE
ENSMUSG00000008475_Arpc5_ENSMUST00000077755::1:152766868-152768860(+)	TRUE	TRUE	TRUE
ENSMUSG00000009092_Derl3_ENSMUST00000009236::10:75894061-75894431(+)	TRUE	TRUE	TRUE
ENSMUSG00000010392_Gosr1_ENSMUST00000010536::11:76730234-76734568(-)	TRUE	TRUE	TRUE
ENSMUSG00000010660_Plcd1_ENSMUST00000214470::9:119076214-119080921(-)	TRUE	TRUE	TRUE
ENSMUSG00000010936_Vac14_ENSMUST00000034190::8:110636470-110636880(+)	TRUE	TRUE	TRUE
ENSMUSG00000010936_Vac14_ENSMUST00000034190::8:110711712-110712747(+)	TRUE	TRUE	TRUE
ENSMUSG00000011960_Ccnt1_ENSMUST00000169707::15:98565129-98567475(-)	TRUE	TRUE	TRUE
ENSMUSG00000012076_Brms1l_ENSMUST00000059250::12:55861172-55861389(+)	TRUE	TRUE	TRUE
ENSMUSG00000013663_Pten_ENSMUST00000013807::19:32758524-32776014(+)	TRUE	TRUE	TRUE
ENSMUSG00000014547_Wdfy2_ENSMUST00000014691::14:62930379-62934289(+)	TRUE	TRUE	TRUE
ENSMUSG00000014859_E2f4_ENSMUST00000015003::8:105298697-105298995(+)	TRUE	TRUE	TRUE
ENSMUSG00000015165_Hnrnpl_ENSMUST00000174548::7:28814288-28815098(+)	TRUE	TRUE	TRUE
ENSMUSG00000015289_Lage3_ENSMUST00000114153::X:74353003-74353324(-)	TRUE	TRUE	TRUE
ENSMUSG00000015341_Golga7_ENSMUST00000121783::8:23244794-23245862(-)	TRUE	TRUE	TRUE
ENSMUSG00000016477_E2f3_ENSMUST00000102948::13:29913519-29916845(-)	TRUE	TRUE	TRUE
ENSMUSG00000016541_Atxn10_ENSMUST00000163242::15:85438166-85462279(+)	TRUE	TRUE	TRUE
ENSMUSG00000018433_Nol11_ENSMUST00000018577::11:107171694-107173209(-)	TRUE	TRUE	TRUE
ENSMUSG00000018474_Chd3_ENSMUST00000108661::11:69347199-69347752(-)	TRUE	TRUE	TRUE
ENSMUSG00000019518_Ap4m1_ENSMUST00000019662::5:138172249-138172348(+)	TRUE	TRUE	TRUE
ENSMUSG00000019790_Stxbp5_ENSMUST00000038213::10:9866695-9899156(-)	TRUE	TRUE	TRUE
ENSMUSG00000020280_Pus10_ENSMUST00000058163::11:23725575-23728974(+)	TRUE	TRUE	TRUE
ENSMUSG00000020412_Ascc2_ENSMUST00000109930::11:4668937-4670275(+)	TRUE	TRUE	TRUE
ENSMUSG00000020536_Llgl1_ENSMUST00000052346::11:60702882-60704668(+)	TRUE	TRUE	TRUE
ENSMUSG00000020780_Srp68_ENSMUST00000021133::11:116271980-116273925(-)	TRUE	TRUE	TRUE
ENSMUSG00000020782_Llgl2_ENSMUST00000177736::11:115843415-115844493(+)	TRUE	TRUE	TRUE
ENSMUSG00000020937_Plcd3_ENSMUST00000103077::11:103079670-103080186(-)	TRUE	TRUE	TRUE
ENSMUSG00000021140_Pcnx_ENSMUST00000021567::12:81975353-81975796(+)	TRUE	TRUE	TRUE
ENSMUSG00000021222_Dcaf4_ENSMUST00000021645::12:83534910-83535899(+)	TRUE	TRUE	TRUE
ENSMUSG00000021258_Ccnk_ENSMUST00000221167::12:108186623-108187178(+)	TRUE	TRUE	TRUE
ENSMUSG00000021392_Nol8_ENSMUST00000223467::13:49660019-49660957(+)	TRUE	TRUE	TRUE
ENSMUSG00000021431_Snrnp48_ENSMUST00000223557::13:38214668-38215063(+)	TRUE	TRUE	TRUE
ENSMUSG00000021629_Slc30a5_ENSMUST00000067246::13:100817086-100818125(-)	TRUE	TRUE	TRUE
ENSMUSG00000021952_Xpo4_ENSMUST00000174545::14:57618244-57629356(-)	TRUE	TRUE	TRUE
ENSMUSG00000022003_Slc25a30_ENSMUST00000022580::14:75762691-75763328(-)	TRUE	TRUE	TRUE
ENSMUSG00000022020_Naa16_ENSMUST00000022597::14:79383394-79384653(-)	TRUE	TRUE	TRUE
ENSMUSG00000022186_Oxct1_ENSMUST00000110690::15:4092526-4094014(+)	TRUE	TRUE	TRUE
ENSMUSG00000022272_Myo10_ENSMUST00000110457::15:25724009-25725071(+)	TRUE	TRUE	TRUE
ENSMUSG00000022365_Derl1_ENSMUST00000022993::15:57879076-57879999(-)	TRUE	TRUE	TRUE
ENSMUSG00000022443_Myh9_ENSMUST00000016771::15:77791147-77791715(-)	TRUE	TRUE	TRUE
ENSMUSG00000022538_Lsg1_ENSMUST00000117363::16:30567835-30569104(-)	TRUE	TRUE	TRUE
ENSMUSG00000022558_Mroh1_ENSMUST00000096385::15:76433618-76433826(+)	TRUE	TRUE	TRUE
ENSMUSG00000022561_Gpaa1_ENSMUST00000023221::15:76333618-76333794(+)	TRUE	TRUE	TRUE
ENSMUSG00000022992_Kansl2_ENSMUST00000230542::15:98524713-98526574(-)	TRUE	TRUE	TRUE
ENSMUSG00000022999_Lmbr1l_ENSMUST00000023736::15:98906335-98907536(-)	TRUE	TRUE	TRUE
ENSMUSG00000024095_Hnrnpll_ENSMUST00000184635::17:80048862-80049806(-)	TRUE	TRUE	TRUE
ENSMUSG00000024122_Pdpk1_ENSMUST00000102927::17:24101747-24106826(-)	TRUE	TRUE	TRUE
ENSMUSG00000024142_Mlst8_ENSMUST00000234686::17:24478163-24478319(-)	TRUE	TRUE	TRUE
ENSMUSG00000024456_Diaph1_ENSMUST00000115631::18:37895299-37896094(-)	TRUE	TRUE	TRUE
ENSMUSG00000024472_Dcp2_ENSMUST00000025350::18:44396025-44399623(+)	TRUE	TRUE	TRUE
ENSMUSG00000024740_Ddb1_ENSMUST00000025649::19:10627865-10628424(+)	TRUE	TRUE	TRUE
ENSMUSG00000024833_Pola2_ENSMUST00000025752::19:5958876-5959032(-)	TRUE	TRUE	TRUE
ENSMUSG00000024914_Drap1_ENSMUST00000025853::19:5424276-5424360(-)	TRUE	TRUE	TRUE
ENSMUSG00000024942_Capn1_ENSMUST00000025891::19:5991925-5992349(-)	TRUE	TRUE	TRUE
ENSMUSG00000024974_Smc3_ENSMUST00000025930::19:53634112-53635670(+)	TRUE	TRUE	TRUE
ENSMUSG00000025047_Pdcd11_ENSMUST00000072141::19:47107749-47108422(+)	TRUE	TRUE	TRUE
ENSMUSG00000025188_Hps1_ENSMUST00000069298::19:42759851-42760363(-)	TRUE	TRUE	TRUE
ENSMUSG00000025240_Sacm1l_ENSMUST00000239083::9:123560600-123566390(+)	TRUE	TRUE	TRUE
ENSMUSG00000025377_Tepsin_ENSMUST00000093901::11:120096970-120097508(-)	TRUE	TRUE	TRUE
ENSMUSG00000025403_Shmt2_ENSMUST00000218258::10:127520663-127522317(-)	TRUE	TRUE	TRUE
ENSMUSG00000026155_Smap1_ENSMUST00000027339::1:23876450-23877708(-)	TRUE	TRUE	TRUE
ENSMUSG00000026319_Relch_ENSMUST00000086721::1:105746186-105750321(+)	TRUE	TRUE	TRUE
ENSMUSG00000026349_Ccnt2_ENSMUST00000027587::1:127774386-127775100(+)	TRUE	TRUE	TRUE
ENSMUSG00000026353_Ubxn4_ENSMUST00000027592::1:128255462-128256118(+)	TRUE	TRUE	TRUE
ENSMUSG00000026470_Stx6_ENSMUST00000027743::1:155174156-155177853(+)	TRUE	TRUE	TRUE
ENSMUSG00000026491_Ahctf1_ENSMUST00000027768::1:179776155-179777502(-)	TRUE	TRUE	TRUE
ENSMUSG00000026496_Parp1_ENSMUST00000027777::1:180600211-180600449(+)	TRUE	TRUE	TRUE
ENSMUSG00000026603_Smyd2_ENSMUST00000027897::1:189883999-189885298(-)	TRUE	TRUE	TRUE
ENSMUSG00000026755_Arpc5l_ENSMUST00000112862::2:39008345-39013114(+)	TRUE	TRUE	TRUE
ENSMUSG00000027185_Nat10_ENSMUST00000028608::2:103733841-103734374(-)	TRUE	TRUE	TRUE
ENSMUSG00000027309_4930402H24Rik_ENSMUST00000044766::2:130709319-130709937(-)	TRUE	TRUE	TRUE
ENSMUSG00000027649_Ctnnbl1_ENSMUST00000029178::2:157789132-157799426(+)	TRUE	TRUE	TRUE
ENSMUSG00000027828_Ssr3_ENSMUST00000029414::3:65382035-65382991(-)	TRUE	TRUE	TRUE
ENSMUSG00000027936_Crtc2_ENSMUST00000029545::3:90257412-90258464(+)	TRUE	TRUE	TRUE
ENSMUSG00000028096_Gpr89_ENSMUST00000029738::3:96880710-96882518(-)	TRUE	TRUE	TRUE
ENSMUSG00000028173_Wls_ENSMUST00000068952::3:159911824-159913760(+)	TRUE	TRUE	TRUE
ENSMUSG00000028187_Rpf1_ENSMUST00000029838::3:146508225-146512141(-)	TRUE	TRUE	TRUE
ENSMUSG00000028330_Ncbp1_ENSMUST00000030014::4:46157934-46159658(+)	TRUE	TRUE	TRUE
ENSMUSG00000028447_Dctn3_ENSMUST00000030158::4:41715260-41715395(-)	TRUE	TRUE	TRUE
ENSMUSG00000028653_Trit1_ENSMUST00000102649::4:123039587-123043712(+)	TRUE	TRUE	TRUE
ENSMUSG00000028676_Srsf10_ENSMUST00000126641::4:135858410-135861773(+)	TRUE	TRUE	TRUE
ENSMUSG00000028677_Rnf220_ENSMUST00000030439::4:117277830-117278006(-)	TRUE	TRUE	TRUE
ENSMUSG00000028744_Pqlc2_ENSMUST00000053862::4:139298970-139300225(-)	TRUE	TRUE	TRUE
ENSMUSG00000029055_Plch2_ENSMUST00000176194::4:155006732-155006917(-)	TRUE	TRUE	TRUE
ENSMUSG00000029686_Cul1_ENSMUST00000031697::6:47485045-47495066(+)	TRUE	TRUE	TRUE
ENSMUSG00000030061_Uba3_ENSMUST00000164744::6:97192785-97196836(-)	TRUE	TRUE	TRUE
ENSMUSG00000030603_Psmc4_ENSMUST00000032824::7:28042157-28042338(-)	TRUE	TRUE	TRUE
ENSMUSG00000030619_Eed_ENSMUST00000107234::7:89970432-89971539(-)	TRUE	TRUE	TRUE
ENSMUSG00000030662_Ipo5_ENSMUST00000032898::14:120939557-120940821(+)	TRUE	TRUE	TRUE
ENSMUSG00000030739_Myh14_ENSMUST00000207775::7:44654055-44655221(-)	TRUE	TRUE	TRUE
ENSMUSG00000030751_Psma1_ENSMUST00000033008::7:114270404-114271053(-)	TRUE	TRUE	TRUE
ENSMUSG00000031095_Cul4b_ENSMUST00000016681::X:38551724-38552381(-)	TRUE	TRUE	TRUE
ENSMUSG00000031197_Vbp1_ENSMUST00000033540::X:75531224-75533907(+)	TRUE	TRUE	TRUE
ENSMUSG00000031201_Brcc3_ENSMUST00000033544::X:75422899-75435464(+)	TRUE	TRUE	TRUE
ENSMUSG00000031232_Magt1_ENSMUST00000151689::X:105979481-105983709(-)	TRUE	TRUE	TRUE
ENSMUSG00000031691_Tnpo2_ENSMUST00000166592::8:85038490-85040461(+)	TRUE	TRUE	TRUE
ENSMUSG00000031696_Vps35_ENSMUST00000034131::8:85287820-85289705(-)	TRUE	TRUE	TRUE
ENSMUSG00000031826_Usp10_ENSMUST00000144458::8:119947167-119947700(+)	TRUE	TRUE	TRUE
ENSMUSG00000031839_Hsbp1_ENSMUST00000034300::8:119345003-119345612(+)	TRUE	TRUE	TRUE
ENSMUSG00000031858_Mau2_ENSMUST00000050561::8:70033245-70033610(-)	TRUE	TRUE	TRUE
ENSMUSG00000032078_Zpr1_ENSMUST00000156440::9:46276479-46276791(+)	TRUE	TRUE	TRUE
ENSMUSG00000032220_Myo1e_ENSMUST00000034745::9:70287056-70297266(+)	TRUE	TRUE	TRUE
ENSMUSG00000032328_Tmem30a_ENSMUST00000034878::9:79771480-79774092(-)	TRUE	TRUE	TRUE
ENSMUSG00000032399_Rpl4_ENSMUST00000034966::9:64175301-64175583(+)	TRUE	TRUE	TRUE
ENSMUSG00000032435_Dync1li1_ENSMUST00000047404::9:114713604-114715093(+)	TRUE	TRUE	TRUE
ENSMUSG00000032599_Ip6k2_ENSMUST00000085018::9:108799418-108804541(+)	TRUE	TRUE	TRUE
ENSMUSG00000032624_Eml4_ENSMUST00000096766::17:83440155-83441295(+)	TRUE	TRUE	TRUE
ENSMUSG00000032870_Smap2_ENSMUST00000043200::4:120982206-120983106(-)	TRUE	TRUE	TRUE
ENSMUSG00000033031_Cip2a_ENSMUST00000048374::16:49005848-49007049(+)	TRUE	TRUE	TRUE
ENSMUSG00000033124_Atg9a_ENSMUST00000189820::1:75189628-75190111(-)	TRUE	TRUE	TRUE
ENSMUSG00000033382_Trappc8_ENSMUST00000225661::18:20874058-20874614(-)	TRUE	TRUE	TRUE
ENSMUSG00000033813_Tcea1_ENSMUST00000165720::1:4890797-4891914(+)	TRUE	TRUE	TRUE
ENSMUSG00000034075_Zdhhc5_ENSMUST00000035840::2:84694418-84694569(-)	TRUE	TRUE	TRUE
ENSMUSG00000034163_Zfc3h1_ENSMUST00000036044::10:115385808-115390649(+)	TRUE	TRUE	TRUE
ENSMUSG00000035227_Spcs2_ENSMUST00000036274::7:99844835-99848298(-)	TRUE	TRUE	TRUE
ENSMUSG00000035770_Dync1li2_ENSMUST00000041769::8:104428182-104429414(-)	TRUE	TRUE	TRUE
ENSMUSG00000036208_Nepro_ENSMUST00000048788::16:44729714-44730119(+)	TRUE	TRUE	TRUE
ENSMUSG00000036323_Srp72_ENSMUST00000101087::5:76994914-76995777(+)	TRUE	TRUE	TRUE
ENSMUSG00000036636_Clcn7_ENSMUST00000162862::17:25146450-25146769(+)	TRUE	TRUE	TRUE
ENSMUSG00000037343_Taf2_ENSMUST00000041733::15:55048742-55049394(-)	TRUE	TRUE	TRUE
ENSMUSG00000037344_Slc12a9_ENSMUST00000039991::5:137331075-137332125(-)	TRUE	TRUE	TRUE
ENSMUSG00000037475_Thoc2_ENSMUST00000047037::X:41838196-41838583(-)	TRUE	TRUE	TRUE
ENSMUSG00000037674_Rfx7_ENSMUST00000163401::9:72607740-72610303(+)	TRUE	TRUE	TRUE
ENSMUSG00000037720_Tmem33_ENSMUST00000037918::5:67264458-67267301(+)	TRUE	TRUE	TRUE
ENSMUSG00000038002_Cramp1l_ENSMUST00000233774::17:24983397-24983943(-)	TRUE	TRUE	TRUE
ENSMUSG00000038020_Rapgefl1_ENSMUST00000107479::11:98840339-98842194(+)	TRUE	TRUE	TRUE
ENSMUSG00000038095_Sbno1_ENSMUST00000199808::5:124401277-124402061(-)	TRUE	TRUE	TRUE
ENSMUSG00000038342_Mlxip_ENSMUST00000068237::5:123450551-123452537(+)	TRUE	TRUE	TRUE
ENSMUSG00000038593_Tctn1_ENSMUST00000111738::5:122246626-122247531(-)	TRUE	TRUE	TRUE
ENSMUSG00000038759_Nup205_ENSMUST00000043815::6:35244821-35245247(+)	TRUE	TRUE	TRUE
ENSMUSG00000038860_Garnl3_ENSMUST00000049618::2:33023535-33026079(-)	TRUE	TRUE	TRUE
ENSMUSG00000039159_Ube2h_ENSMUST00000102993::6:30262224-30304051(-)	TRUE	TRUE	TRUE
ENSMUSG00000039233_Tbce_ENSMUST00000039894::13:14010642-14014734(-)	TRUE	TRUE	TRUE
ENSMUSG00000039959_Hip1_ENSMUST00000060311::5:135458243-135460406(-)	TRUE	TRUE	TRUE
ENSMUSG00000040325_Dcaf1_ENSMUST00000161758::9:106863251-106863649(+)	TRUE	TRUE	TRUE
ENSMUSG00000040472_Rabggta_ENSMUST00000227061::14:55716539-55717167(-)	TRUE	TRUE	TRUE
ENSMUSG00000040565_Btaf1_ENSMUST00000099494::19:36990925-36992435(+)	TRUE	TRUE	TRUE
ENSMUSG00000040728_Esrp1_ENSMUST00000108311::4:11367184-11379290(-)	TRUE	TRUE	TRUE
ENSMUSG00000040729_Cep126_ENSMUST00000037397::9:8130316-8134097(-)	TRUE	TRUE	TRUE
ENSMUSG00000040738_Ints8_ENSMUST00000044616::4:11208870-11209211(-)	TRUE	TRUE	TRUE
ENSMUSG00000040865_Ino80d_ENSMUST00000097718::1:63065838-63068183(-)	TRUE	TRUE	TRUE
ENSMUSG00000041355_Ssr2_ENSMUST00000035785::3:88581073-88583776(+)	TRUE	TRUE	TRUE
ENSMUSG00000041459_Tardbp_ENSMUST00000190287::4:148617743-148618737(-)	TRUE	TRUE	TRUE
ENSMUSG00000041769_Ppp2r2d_ENSMUST00000041097::7:138873052-138874119(+)	TRUE	TRUE	TRUE
ENSMUSG00000041992_Rapgef5_ENSMUST00000109691::12:117709348-117714104(+)	TRUE	TRUE	TRUE
ENSMUSG00000042308_Setd1a_ENSMUST00000047075::7:127796699-127797073(+)	TRUE	TRUE	TRUE
ENSMUSG00000042851_Zc3h6_ENSMUST00000110320::2:129006825-129010415(+)	TRUE	TRUE	TRUE
ENSMUSG00000043987_Cep164_ENSMUST00000213154::9:45768364-45768520(-)	TRUE	TRUE	TRUE
ENSMUSG00000044308_Ubr3_ENSMUST00000055758::2:69954362-69955964(+)	TRUE	TRUE	TRUE
ENSMUSG00000045294_Insig1_ENSMUST00000059155::5:28073672-28074481(+)	TRUE	TRUE	TRUE
ENSMUSG00000046985_Tapt1_ENSMUST00000055128::5:44192465-44193186(-)	TRUE	TRUE	TRUE
ENSMUSG00000047248_C2cd3_ENSMUST00000051777::7:100455492-100459776(+)	TRUE	TRUE	TRUE
ENSMUSG00000047879_Usp14_ENSMUST00000092096::18:10005011-10005629(-)	TRUE	TRUE	TRUE
ENSMUSG00000048170_Mcmbp_ENSMUST00000057557::7:128716091-128720564(-)	TRUE	TRUE	TRUE
ENSMUSG00000052459_Atp6v1a_ENSMUST00000114666::16:44111713-44114613(-)	TRUE	TRUE	TRUE
ENSMUSG00000053565_Eif3k_ENSMUST00000208616::7:28977276-28977869(-)	TRUE	TRUE	TRUE
ENSMUSG00000055239_Kcmf1_ENSMUST00000068697::6:72849619-72850382(-)	TRUE	TRUE	TRUE
ENSMUSG00000058301_Upf1_ENSMUST00000075666::8:70339433-70339742(-)	TRUE	TRUE	TRUE
ENSMUSG00000058486_Wdr91_ENSMUST00000081214::6:34906724-34908113(-)	TRUE	TRUE	TRUE
ENSMUSG00000059208_Hnrnpm_ENSMUST00000148178::17:33664635-33665491(-)	TRUE	TRUE	TRUE
ENSMUSG00000059273_Zc3h4_ENSMUST00000098789::7:16425367-16425710(+)	TRUE	TRUE	TRUE
ENSMUSG00000060181_Slc35e3_ENSMUST00000079041::10:117736234-117740511(-)	TRUE	TRUE	TRUE
ENSMUSG00000061286_Exosc5_ENSMUST00000206561::7:25664449-25665420(+)	TRUE	TRUE	TRUE
ENSMUSG00000062169_Cnih4_ENSMUST00000134115::1:181151062-181153734(+)	TRUE	TRUE	TRUE
ENSMUSG00000062234_Gak_ENSMUST00000046603::5:108623375-108624182(-)	TRUE	TRUE	TRUE
ENSMUSG00000062627_Mysm1_ENSMUST00000075872::4:94970702-94972917(-)	TRUE	TRUE	TRUE
ENSMUSG00000062822_4833420G17Rik_ENSMUST00000224312::13:119484494-119485726(+)	TRUE	TRUE	TRUE
ENSMUSG00000063273_Naa15_ENSMUST00000193266::3:51438444-51441905(+)	TRUE	TRUE	TRUE
ENSMUSG00000063358_Mapk1_ENSMUST00000069107::16:17016081-17018285(+)	TRUE	TRUE	TRUE
ENSMUSG00000064037_Gpn1_ENSMUST00000076949::5:31497351-31498339(+)	TRUE	TRUE	TRUE
ENSMUSG00000064127_Med14_ENSMUST00000096495::X:12746758-12747468(-)	TRUE	TRUE	TRUE
ENSMUSG00000066900_Suds3_ENSMUST00000086471::5:117099539-117100599(-)	TRUE	TRUE	TRUE
ENSMUSG00000067150_Xpo5_ENSMUST00000087031::17:46236002-46236912(+)	TRUE	TRUE	TRUE
ENSMUSG00000068039_Tcp1_ENSMUST00000151287::17:12919926-12920275(+)	TRUE	TRUE	TRUE
ENSMUSG00000068921_Dap3_ENSMUST00000090938::3:88930569-88930911(-)	TRUE	TRUE	TRUE
ENSMUSG00000071078_Nr2c2ap_ENSMUST00000095273::8:70132655-70133096(+)	TRUE	TRUE	TRUE
ENSMUSG00000072825_Cep170b_ENSMUST00000101018::12:112732084-112732499(+)	TRUE	TRUE	TRUE
ENSMUSG00000079562_Maea_ENSMUST00000114449::5:33370565-33371613(+)	TRUE	TRUE	TRUE
ENSMUSG00000084786_Ubl5_ENSMUST00000129414::9:20645660-20646615(+)	TRUE	TRUE	TRUE
ENSMUSG00000090553_Snrpe_ENSMUST00000164096::1:133609745-133610163(-)	TRUE	TRUE	TRUE
ENSMUSG00000091625_Lsm5_ENSMUST00000170382::6:56703034-56703313(-)	TRUE	TRUE	TRUE
ENSMUSG00000002728_Naa20_ENSMUST00000002805::2:145908616-145911672(+)	TRUE	TRUE	TRUE
ENSMUSG00000017756_Slc12a7_ENSMUST00000017900::13:73795703-73796766(+)	TRUE	TRUE	TRUE
ENSMUSG00000017765_Slc12a4_ENSMUST00000034370::8:105944174-105944274(-)	TRUE	TRUE	TRUE
ENSMUSG00000018442_Derl2_ENSMUST00000143850::11:71013639-71014549(-)	TRUE	TRUE	TRUE
ENSMUSG00000020925_Ccdc43_ENSMUST00000092569::11:102686497-102688800(-)	TRUE	TRUE	TRUE
ENSMUSG00000021936_Mapk8_ENSMUST00000022504::14:33388983-33390241(-)	TRUE	TRUE	TRUE
ENSMUSG00000022610_Mapk12_ENSMUST00000088827::15:89132981-89133078(-)	TRUE	TRUE	TRUE
ENSMUSG00000024066_Xdh_ENSMUST00000024866::17:73939862-73941041(-)	TRUE	TRUE	TRUE
ENSMUSG00000024231_Cul2_ENSMUST00000234843::18:3399987-3405686(+)	TRUE	TRUE	TRUE
ENSMUSG00000024474_Ik_ENSMUST00000007042::18:36754632-36755424(+)	TRUE	TRUE	TRUE
ENSMUSG00000024581_Napg_ENSMUST00000237864::18:62982704-62983359(+)	TRUE	TRUE	TRUE
ENSMUSG00000027130_Slc12a6_ENSMUST00000028549::2:112344238-112344487(+)	TRUE	TRUE	TRUE
ENSMUSG00000029016_Clcn6_ENSMUST00000030879::4:148024216-148026532(-)	TRUE	TRUE	TRUE
ENSMUSG00000031434_Morc4_ENSMUST00000033811::X:139852133-139854409(-)	TRUE	TRUE	TRUE
ENSMUSG00000032594_Ip6k1_ENSMUST00000035214::9:108041087-108044724(+)	TRUE	TRUE	TRUE
ENSMUSG00000032754_Slc8b1_ENSMUST00000068326::5:120520661-120520780(+)	TRUE	TRUE	TRUE
ENSMUSG00000034321_Exosc1_ENSMUST00000112123::19:41924796-41925188(-)	TRUE	TRUE	TRUE
ENSMUSG00000035762_Tmem161b_ENSMUST00000057495::13:84272328-84282710(+)	TRUE	TRUE	TRUE
ENSMUSG00000036270_Edc4_ENSMUST00000040254::8:105885973-105886087(+)	TRUE	TRUE	TRUE
ENSMUSG00000037475_Thoc2_ENSMUST00000145586::X:41802987-41803455(-)	TRUE	TRUE	TRUE
ENSMUSG00000039456_Morc3_ENSMUST00000202261::16:93845355-93847282(+)	TRUE	TRUE	TRUE
ENSMUSG00000044408_Sptssa_ENSMUST00000056228::12:54646536-54656371(-)	TRUE	TRUE	TRUE
ENSMUSG00000047554_Tmem41b_ENSMUST00000094097::7:109979483-109980988(-)	TRUE	TRUE	TRUE
ENSMUSG00000057181_5730455P16Rik_ENSMUST00000103225::11:80373698-80374073(-)	TRUE	TRUE	TRUE
ENSMUSG00000060681_Slc9a6_ENSMUST00000077741::X:56638389-56643367(+)	TRUE	TRUE	TRUE
ENSMUSG00000063870_Chd4_ENSMUST00000056889::6:125123449-125123548(+)	TRUE	TRUE	TRUE
ENSMUSG00000078656_Vps25_ENSMUST00000100414::11:101254177-101254942(+)	TRUE	TRUE	TRUE
ENSMUSG00000001767_Crnkl1_ENSMUST00000001818::2:145928300-145930533(-)	TRUE	TRUE	TRUE
ENSMUSG00000017421_Zfp207_ENSMUST00000188489::11:80383496-80385902(+)	TRUE	TRUE	TRUE
ENSMUSG00000017765_Slc12a4_ENSMUST00000034370::8:105950255-105950504(-)	TRUE	TRUE	TRUE
ENSMUSG00000018442_Derl2_ENSMUST00000018586::11:71013639-71015726(-)	TRUE	TRUE	TRUE
ENSMUSG00000020366_Mapk9_ENSMUST00000164643::11:49874336-49878230(+)	TRUE	TRUE	TRUE
ENSMUSG00000024066_Xdh_ENSMUST00000024866::17:73941139-73943846(-)	TRUE	TRUE	TRUE
ENSMUSG00000024231_Cul2_ENSMUST00000162301::18:3399987-3405684(+)	TRUE	TRUE	TRUE
ENSMUSG00000024581_Napg_ENSMUST00000025474::18:62982704-62983373(+)	TRUE	TRUE	TRUE
ENSMUSG00000027130_Slc12a6_ENSMUST00000028549::2:112358640-112360415(+)	TRUE	TRUE	TRUE
ENSMUSG00000027411_Vps16_ENSMUST00000028900::2:130439526-130439619(+)	TRUE	TRUE	TRUE
ENSMUSG00000029427_Zcchc8_ENSMUST00000196282::5:123719535-123720722(-)	TRUE	TRUE	TRUE
ENSMUSG00000031446_Cul4a_ENSMUST00000016680::8:13115574-13121676(+)	TRUE	TRUE	TRUE
ENSMUSG00000036270_Edc4_ENSMUST00000040254::8:105890418-105890521(+)	TRUE	TRUE	TRUE
ENSMUSG00000038279_Nop2_ENSMUST00000044200::6:125137216-125137310(+)	TRUE	TRUE	TRUE
ENSMUSG00000039356_Exosc2_ENSMUST00000038474::2:31675905-31676667(+)	TRUE	TRUE	TRUE
ENSMUSG00000039456_Morc3_ENSMUST00000202261::16:93853218-93853778(+)	TRUE	TRUE	TRUE
ENSMUSG00000047554_Tmem41b_ENSMUST00000135565::7:109979490-109980988(-)	TRUE	TRUE	TRUE
ENSMUSG00000052798_Nup107_ENSMUST00000064848::10:117790061-117790466(-)	TRUE	TRUE	TRUE
ENSMUSG00000056536_Pign_ENSMUST00000186485::1:105554500-105557462(-)	TRUE	TRUE	TRUE
ENSMUSG00000060681_Slc9a6_ENSMUST00000077741::X:56655054-56658258(+)	TRUE	TRUE	TRUE
ENSMUSG00000070426_Rnf121_ENSMUST00000106953::7:102023414-102024012(-)	TRUE	TRUE	TRUE
ENSMUSG00000018442_Derl2_ENSMUST00000143850::11:71014644-71015726(-)	TRUE	TRUE	TRUE
ENSMUSG00000020925_Ccdc43_ENSMUST00000092569::11:102688860-102690200(-)	TRUE	TRUE	TRUE
ENSMUSG00000002221_Paxip1_ENSMUST00000002291::5:27781486-27783729(-)	TRUE	TRUE	TRUE
ENSMUSG00000003309_Ap1m2_ENSMUST00000115433::9:21309435-21309635(-)	TRUE	TRUE	TRUE
ENSMUSG00000015013_Trappc2l_ENSMUST00000015157::8:122613239-122613920(+)	TRUE	TRUE	TRUE
ENSMUSG00000020180_Snrpd3_ENSMUST00000020397::10:75519461-75532176(+)	TRUE	TRUE	TRUE
ENSMUSG00000022052_Ppp2r2a_ENSMUST00000089230::14:67023191-67023632(-)	TRUE	TRUE	TRUE
ENSMUSG00000022100_Xpo7_ENSMUST00000167242::14:70676815-70678078(-)	TRUE	TRUE	TRUE
ENSMUSG00000022142_Nup155_ENSMUST00000163765::15:8112421-8113643(+)	TRUE	TRUE	TRUE
ENSMUSG00000024960_Plcb3_ENSMUST00000025912::19:6959913-6960132(-)	TRUE	TRUE	TRUE
ENSMUSG00000025001_Hells_ENSMUST00000145051::19:38931219-38931390(+)	TRUE	TRUE	TRUE
ENSMUSG00000026239_Pde6d_ENSMUST00000027444::1:86547618-86582299(-)	TRUE	TRUE	TRUE
ENSMUSG00000028608_Czib_ENSMUST00000134254::4:107896749-107896870(+)	TRUE	TRUE	TRUE
ENSMUSG00000029038_Ssu72_ENSMUST00000030905::4:155715606-155731324(+)	TRUE	TRUE	TRUE
ENSMUSG00000029427_Zcchc8_ENSMUST00000196282::5:123709261-123709381(-)	TRUE	TRUE	TRUE
ENSMUSG00000033478_Fam160b1_ENSMUST00000036407::19:57373045-57373279(+)	TRUE	TRUE	TRUE
ENSMUSG00000035673_Sbno2_ENSMUST00000219260::10:80067395-80068327(-)	TRUE	TRUE	TRUE
ENSMUSG00000038534_Osbpl7_ENSMUST00000090020::11:97060291-97060450(+)	TRUE	TRUE	TRUE
ENSMUSG00000041130_Zfp598_ENSMUST00000234956::17:24677186-24677409(+)	TRUE	TRUE	TRUE
ENSMUSG00000042447_Mios_ENSMUST00000040017::6:8216100-8216371(+)	TRUE	TRUE	TRUE
ENSMUSG00000042747_Krtcap2_ENSMUST00000040888::3:89246933-89247064(+)	TRUE	TRUE	TRUE
ENSMUSG00000043923_Ccdc84_ENSMUST00000217351::9:44413202-44413442(-)	TRUE	TRUE	TRUE
ENSMUSG00000054874_Pcnx3_ENSMUST00000113615::19:5673355-5673479(-)	TRUE	TRUE	TRUE
ENSMUSG00000058979_Hdhd5_ENSMUST00000075303::6:120518538-120521193(-)	TRUE	TRUE	TRUE
ENSMUSG00000060681_Slc9a6_ENSMUST00000077741::X:56633592-56634785(+)	TRUE	TRUE	TRUE
ENSMUSG00000063065_Mapk3_ENSMUST00000057669::7:126760914-126763034(+)	TRUE	TRUE	TRUE
ENSMUSG00000066151_Fkbp15_ENSMUST00000139308::4:62326174-62326780(-)	TRUE	TRUE	TRUE
ENSMUSG00000084786_Ubl5_ENSMUST00000129414::9:20645260-20645405(+)	TRUE	TRUE	TRUE
ENSMUSG00000017188_Coa3_ENSMUST00000017332::11:101278453-101278713(-)	TRUE	TRUE	TRUE
ENSMUSG00000032743_D430042O09Rik_ENSMUST00000069660::7:125868850-125870642(+)	TRUE	TRUE	TRUE
ENSMUSG00000025078_Nhlrc2_ENSMUST00000071423::19:56591808-56592392(+)	TRUE	TRUE	TRUE
ENSMUSG00000036435_Exoc1_ENSMUST00000134521::5:76563414-76566926(+)	TRUE	TRUE	TRUE
ENSMUSG00000038909_Kat7_ENSMUST00000107734::11:95303310-95306048(-)	TRUE	TRUE	TRUE
ENSMUSG00000031278_Acsl4_ENSMUST00000112904::X:142351619-142360386(-)	TRUE	TRUE	TRUE
ENSMUSG00000038909_Kat7_ENSMUST00000146365::11:95303310-95310034(-)	TRUE	TRUE	TRUE
ENSMUSG00000068036_Afdn_ENSMUST00000124922::17:13899459-13902529(+)	TRUE	TRUE	TRUE
