## Supplementary material for "Blocking Minor Intron Splicing Disrupts DNA Repair and Overcomes Therapy Resistance in Prostate and Breast Cancer": Sup Table 7

### Sheet: Sheet1
DNA repair related Genes that are listed in the Venn diagram depicted in Fig. 5J
siU6atac responsive minor intron (like) genes in BRCA1 proficient and deficient BCa cells
Category	Gene(s)	Function / Role
DNA repair / DDR	Pole2	DNA polymerase ε subunit, replication-coupled repair
	Traip	E3 ligase, replication stress response, DSB repair
	Orc3	Origin recognition complex, replication initiation & genome stability
	Setd1b	Histone methyltransferase, chromatin remodeling in DNA repair
	Babam1	BRCA1–A/BRISC complex, homologous recombination, DSB repair
	Tspyl2	Cell cycle & DNA damage checkpoint regulation
	E2f6	Transcriptional regulator of DNA repair/checkpoint genes
	Mapk14 (p38α)	Stress-activated kinase, regulates DNA damage response
	Mapk9 (JNK2)	Stress-activated kinase, DNA damage signaling/repair
R-loop resolution / genome stability	Rpp30	RNase P/MRP subunit, RNA processing, genome stability via R-loop regulation
	Ints4	Integrator complex, snRNA processing, R-loop suppression
	Gar1	snoRNP subunit, telomere/genome stability
	Tgs1	snRNP biogenesis, prevents R-loop accumulation
	Rnpc3	Minor spliceosome factor, defects cause R-loop buildup
siU6atac responsive minor intron (like) genes in BRCA1 deficient BCa cells
Category	Gene(s)	Function / Role
DNA repair / DDR	Trp53bp1	Central double-strand break repair mediator, non-homologous end joining (NHEJ)
	Kdm5a	Histone demethylase, chromatin remodeling in DNA repair & checkpoint responses
	Smarce1	SWI/SNF chromatin remodeler, promotes accessibility during repair
	Exosc2	Exosome subunit, involved in DNA damage repair via RNA/DNA hybrid resolution
	E2f5	E2F transcription factor, regulates DNA repair and checkpoint genes
	Tspyl2	Implicated in cell cycle arrest and DNA damage signaling
	Mapk8 (JNK1)	Stress-activated kinase, integrates DNA damage signaling
	Mapk11 (p38β)	Stress kinase, regulates DNA damage response
	Smyd3	Histone methyltransferase, linked to DNA repair and replication stress tolerance
R-loop resolution / genome stability	Zcchc8	Exosome-associated factor, suppresses R-loops
	Prpf4	Spliceosome component, defective splicing can promote R-loops
	Rnpc3	Minor spliceosome factor, loss leads to R-loop accumulation
	Exosc2	RNA exosome subunit, resolves R-loops and transcription-associated genome instability
	Xrn1	5′-3′ exonuclease, degrades RNA, prevents R-loop accumulation
siU6atac responsive minor intron (like) genes in BRCA1 proficient BCa cells
Category	Gene(s)	Function / Role
DNA repair / replication	Gtf2h3	TFIIH subunit, essential for nucleotide excision repair (NER) and transcription-coupled repair
	Prim1	DNA primase subunit, required for DNA replication and repair synthesis
	Cdc45	DNA replication initiation factor, involved in replication stress response
