## Supplementary material for "Blocking Minor Intron Splicing Disrupts DNA Repair and Overcomes Therapy Resistance in Prostate and Breast Cancer": Sup Table 8

### Sheet: Sheet1
	Table 8 : Oligonucleotides used in this study
	Oligos (qPCR)	Sequence (5'-3')
	ACTB fw	TGACGTGGACATCCGCAAAG
	ACTB rv	CTGGAAGGTGGACAGCGAGG
	GAPDH fw	GACAGTCAGCCGCATCTTCT
	GAPDH rv	TTAAAAGCAGCCCTGGTGAC
	U6atac fw	TGTATGAAAGGAGAGAAGGTTA
	U6atac rv	AAAAACGATGGTTAGATGCCAC
	mouse U6atac fw	TGTATGAAAGGAGAGGTTAGCACTC
	mouse U6atac rv	GTTAGATGCCACGAAATAGGTAATAGG
	BRCA1 fw	GCG TCC AGA AAG GAG AGC TT
	BRCA1 rv	ATT TCT TGG CCC CTC TTC GG
	BRCA2 fw	ACA GAA CCA ATA AGC CAT GTG G
	BRCA2 rv	TGC AAA CAT TAA CGC AGC TTT C
	mouse GAPDH fw	AGG TCG GTG TGA ACG GAT TTG
	mouse GAPDH rv	TGT AGA CCA TGT AGT TGA GGT CA
	mouse BRCA1 fw	TCC AGG AAA TGC AGA AGA GG
	mouse BRCA1 rv	ACT GGA GCC CAC TTC ATT AG
