## Supplementary material for "Blocking Minor Intron Splicing Disrupts DNA Repair and Overcomes Therapy Resistance in Prostate and Breast Cancer": Sup Table 9

### Sheet: Sheet1
	Table 9: antibodies used in this study
	Immunoblot
	Antibody	Provider	catalogue number	dilution
	anti-53BP1	Bethyl laboratories	A300-272A	1 to 1000
	anti-Vinculin	Cell Signaling Technology	1390S	1 to 1000
	Anti-ATM (MAT3-4G10/8)	Abcam	ab59541	1 to 1000
	Anti-phospho-ATM (Ser1981)	Millipore	05-740	1 to 1000
	anti-DNA-PK	Cell Signaling Technology	4602T	1 to 1000
	ChK1 (2G1D5)	Cell Signaling Technology	2360T	1 to 1000
	Phospho Chk1 (Ser345)	Cell Signaling Technology	2348S	1 to 1000
	ChK2 (D9C6)	Cell Signaling Technology	6334T	1 to 1000
	Phospho-ATM (Ser1981) (D25E5)	Cell Signaling Technology	13050S	1 to 1000
	Anti TP53BP1	Abcam	Ab21083	1 to 1000
	Phospho-DNA-PKcs (Ser2056) (E9J4G)	Cell Signaling Technology	68716/	1 to 1000
	PARP1 (46D11)	Cell Signaling Technology	9532S	1 to 1000
	Parylation	Millipore	MABE1016	1 to 1000
	BRCA1	Cell Signaling Technology	#9010	1 to 1000
	BRCA2	Cell Signaling Technology	#10741	1 to 1000
	Immunohistochemestry and Immunofluorescence
	Antibody	Provider	catalogue number	dilution
	Anti-DNA-RNA-Hybrid-Antikörper, Klon S9.6	Merck	MABE1095	1 to 1000
	yH2AX	Cell Signaling Technology	2577	1 to 1000
	DAPI	Sigma-Aldrich	D9542-	1 to 500
	PARylation	Millipore	MABE1016	1 to 1000
